# Deep mutational scanning of essential bacterial proteins can guide antibiotic development

**DOI:** 10.1101/2022.05.23.493065

**Authors:** Liselot Dewachter, Aaron N. Brooks, Katherine Noon, Charlotte Cialek, Alia Clark-ElSayed, Thomas Schalck, Nandini Krishnamurthy, Wim Versées, Wim Vranken, Jan Michiels

## Abstract

Deep mutational scanning is a powerful approach to investigate a wide variety of research questions including protein function and stability. We performed deep mutational scanning on three essential *E. coli* proteins (FabZ, LpxC and MurA) involved in cell envelope synthesis using high-throughput CRISPR genome editing. This allowed us to study the effect of the introduced mutations in their original genomic context. Using more than 17,000 variants of FabZ, LpxC and MurA from the saturation editing libraries constructed here, we have interrogated protein function and the importance of individual amino acids in supporting viability. Additionally, we have exploited these libraries to study resistance development against antimicrobial compounds that target the selected proteins. Our results show that, among the three proteins studied, MurA is the superior antimicrobial target due to its low mutational flexibility which decreases the chance of acquiring resistance-conferring mutations that simultaneously preserve MurA function. Additionally, we were able to rank anti-LpxC lead compounds for further development guided by the number of resistance-conferring mutations against each compound. Our results show that deep mutational scanning studies can be used to guide drug development, which we hope will contribute towards the development of urgently needed novel antimicrobial therapies.
