## Supplementary material for "Deep mutational scanning of essential bacterial proteins can guide antibiotic development": Table S5

GeneName	TargetAa	TargetAaPosition	ToleranceScore	MutatedAa	RSA	Annotation
fabZ	T	2	0.95	A,C,D,E,F,G,H,I,K,L,M,N,P,Q,R,S,T,V,Y	NA	NA
fabZ	T	3	1	A,C,D,E,F,G,H,I,K,L,M,N,P,Q,R,S,T,V,W,Y	NA	NA
fabZ	N	4	1	A,C,D,E,F,G,H,I,K,L,M,N,P,Q,R,S,T,V,W,Y	NA	NA
fabZ	T	5	0.94	A,C,D,E,F,G,H,I,K,M,N,P,Q,R,S,T,V,W,Y	NA	NA
fabZ	H	6	1	A,C,D,E,F,G,H,I,K,L,M,N,P,Q,R,S,T,V,W,Y	51.37	NA
fabZ	T	7	1	A,C,D,E,F,G,H,I,K,L,M,N,P,Q,R,S,T,V,W,Y	41.88	NA
fabZ	L	8	0.93	A,C,D,E,F,G,H,I,K,L,M,N,P,Q,S,T,V,W,Y	5.05	NA
fabZ	Q	9	1	A,C,D,E,F,G,H,I,K,L,M,N,P,Q,R,S,T,V,W,Y	32.74	NA
fabZ	I	10	1	A,C,D,E,F,G,H,I,K,L,M,N,P,Q,R,S,T,V,W,Y	0.61	NA
fabZ	E	11	1	A,C,D,E,F,G,H,I,K,L,M,N,P,Q,R,S,T,V,W,Y	27.35	NA
fabZ	E	12	1	A,C,D,E,F,G,H,I,K,L,M,N,P,Q,R,S,T,V,W,Y	42.37	NA
fabZ	I	13	0.67	C,D,F,H,I,K,L,M,N,P,Q,T,V,W,Y	0.04	NA
fabZ	L	14	1	A,C,D,E,F,G,H,I,K,L,M,N,P,Q,R,S,T,V,W,Y	11.4	NA
fabZ	E	15	1	A,C,D,E,F,G,H,I,K,L,M,N,P,Q,R,S,T,V,W,Y	82.36	NA
fabZ	L	16	1	A,C,D,E,F,G,H,I,K,L,M,N,P,Q,R,S,T,V,W,Y	11.79	NA
fabZ	L	17	0.74	A,C,D,H,I,K,L,M,N,Q,R,S,T,V,Y	2.22	binding_acyl
fabZ	P	18	1	A,C,D,E,F,G,H,I,K,L,M,N,P,Q,R,S,T,V,W,Y	25.66	NA
fabZ	H	19	0.27	H,L,M,N,Q,T	6.17	NA
fabZ	R	20	0.71	A,C,D,E,G,H,K,L,M,N,Q,R,S,T,V	35.63	NA
fabZ	F	21	1	A,C,D,E,F,G,H,I,K,L,M,N,P,Q,R,S,T,V,W,Y	14.86	NA
fabZ	P	22	0.82	A,C,D,E,F,H,I,K,L,M,N,P,Q,S,T,V,W	13.73	NA
fabZ	F	23	0.83	A,C,E,F,G,H,I,K,L,M,N,P,Q,S,T,V,W,Y	4.88	NA
fabZ	L	24	0.71	A,C,D,E,F,G,H,I,L,M,N,Q,S,T,V	2.69	NA
fabZ	L	25	0.93	A,C,D,E,F,G,H,I,K,L,M,N,P,Q,S,T,V,W,Y	0.85	NA
fabZ	V	26	0.74	A,C,D,F,G,H,I,L,M,N,Q,R,T,V,W,Y	0	NA
fabZ	D	27	0.11	C,D,E,S	0	NA
fabZ	R	28	0.97	A,C,D,F,G,H,I,K,L,M,N,P,Q,R,S,T,V,W,Y	14	NA
fabZ	V	29	0.73	A,C,E,F,G,H,I,L,M,N,Q,S,T,V,W,Y	0.03	NA
fabZ	L	30	1	A,C,D,E,F,G,H,I,K,L,M,N,P,Q,R,S,T,V,W,Y	29.57	NA
fabZ	D	31	1	A,C,D,E,F,G,H,I,K,L,M,N,P,Q,R,S,T,V,W,Y	26.55	NA
fabZ	F	32	0.95	A,C,D,E,F,G,H,I,K,L,M,N,Q,R,S,T,V,W,Y	5.04	NA
fabZ	E	33	0.95	A,C,D,E,F,G,H,I,K,L,M,N,Q,R,S,T,V,W,Y	45.25	NA
fabZ	E	34	1	A,C,D,E,F,G,H,I,K,L,M,N,P,Q,R,S,T,V,W,Y	60.74	NA
fabZ	G	35	1	A,C,D,E,F,G,H,I,K,L,M,N,P,Q,R,S,T,V,W,Y	41.23	NA
fabZ	R	36	1	A,C,D,E,F,G,H,I,K,L,M,N,P,Q,R,S,T,V,W,Y	60.97	NA
fabZ	F	37	1	A,C,D,E,F,G,H,I,K,L,M,N,P,Q,R,S,T,V,W,Y	13.96	NA
fabZ	L	38	0.61	A,C,F,G,H,I,L,M,P,R,S,T,V,W	0.07	NA
fabZ	R	39	0.95	A,C,D,E,F,G,H,I,K,L,M,N,Q,R,S,T,V,W,Y	29.46	NA
fabZ	A	40	0.73	A,C,D,F,G,H,I,L,M,P,R,S,T,V,W,Y	0	NA
fabZ	V	41	0.96	A,C,D,E,F,G,H,I,K,L,M,N,Q,R,S,T,V,W,Y	2.69	NA
fabZ	K	42	0.43	D,F,H,I,K,N,P,Q,R,T	0	NA
fabZ	N	43	0.72	A,C,F,G,H,I,L,M,N,P,Q,S,T,V,Y	0	NA
fabZ	V	44	0.6	A,C,D,F,H,I,L,M,N,P,Q,S,T,V	0	NA
fabZ	S	45	0.27	A,C,G,N,P,S,T,W	0	NA
fabZ	V	46	0.76	A,C,F,G,H,I,K,L,M,N,P,Q,S,T,V,W,Y	8.11	NA
fabZ	N	47	0.82	A,C,D,G,H,I,K,L,M,N,P,Q,S,T,V,W,Y	0.64	NA
fabZ	E	48	0.73	A,C,D,E,G,K,M,N,P,Q,S,T,V,W,Y	0.06	NA
fabZ	P	49	1	A,C,D,E,F,G,H,I,K,L,M,N,P,Q,R,S,T,V,W,Y	11.26	NA
fabZ	F	50	0.92	A,C,D,E,F,G,H,I,K,L,M,N,P,Q,S,T,V,W,Y	5.54	NA
fabZ	F	51	0.85	A,C,D,F,G,H,I,K,L,M,N,P,Q,S,T,V,W,Y	5.81	NA
fabZ	Q	52	1	A,C,D,E,F,G,H,I,K,L,M,N,P,Q,R,S,T,V,W,Y	24.49	NA
fabZ	G	53	0.21	A,D,E,G,V	0	NA
fabZ	H	54	0.15	H,Q,V,Y	12.27	catalysis
fabZ	F	55	0.44	F,G,I,K,L,M,N,Q,V,W,Y	10.18	NA
fabZ	P	56	0.89	A,C,D,E,F,H,I,K,L,M,N,P,Q,S,T,V,W,Y	46.59	NA
fabZ	G	57	1	A,C,D,E,F,G,H,I,K,L,M,N,P,Q,R,S,T,V,W,Y	62.7	NA
fabZ	K	58	0.93	A,C,D,E,F,G,H,I,K,L,M,N,Q,R,S,T,V,W,Y	36.38	NA
fabZ	P	59	0.84	A,C,D,F,G,H,K,L,M,N,P,Q,R,S,T,W,Y	4.29	NA
fabZ	I	60	0.75	A,C,D,F,H,I,K,L,M,N,Q,R,T,V,W,Y	12.97	NA
fabZ	F	61	0.76	A,C,F,G,H,I,K,L,M,N,P,Q,S,T,V,W,Y	2.67	NA
fabZ	P	62	0.19	A,M,P,V,W	2.51	NA
fabZ	G	63	0.01	A,G	15.73	NA
fabZ	V	64	0.32	A,C,F,I,L,M,Q,S,V	0.08	NA
fabZ	L	65	0.76	A,C,F,G,H,I,K,L,M,N,P,Q,S,T,V,W,Y	3.23	NA
fabZ	I	66	0.8	A,C,D,E,F,G,H,I,L,M,P,Q,S,T,V,W,Y	3.32	NA
fabZ	L	67	0.62	A,C,F,G,H,I,M,N,R,S,T,V,W	0.03	NA
fabZ	E	68	0.29	A,D,E,F,L,V	7.14	catalysis
fabZ	A	69	0.37	A,C,E,F,G,I,M,S,T,V	0	NA
fabZ	M	70	0.21	C,F,I,L,T,V	0.06	NA
fabZ	A	71	0.32	A,C,E,L,N,S,T,V	5.73	NA
fabZ	Q	72	0.39	A,E,G,H,L,N,Q,S	1.59	NA
fabZ	A	73	0.38	C,G,I,L,M,P,Q,S,T,V	0.17	NA
fabZ	T	74	0.95	A,C,D,E,F,G,H,I,K,L,M,N,Q,R,S,T,V,W,Y	0	NA
fabZ	G	75	0.26	A,C,G,R,S,T,W	0.94	NA
fabZ	I	76	0.62	A,C,F,G,I,L,M,N,P,Q,S,T,V,W,Y	0	NA
fabZ	L	77	0.59	A,C,F,G,H,I,L,M,Q,S,T,V,W,Y	0.57	NA
fabZ	A	78	0.96	A,C,D,E,F,G,H,I,K,L,M,N,Q,R,S,T,V,W,Y	7.51	NA
fabZ	F	79	0.95	A,C,D,E,F,H,I,K,L,M,N,P,Q,R,S,T,V,W,Y	3.1	binding_acyl
fabZ	K	80	1	A,C,D,E,F,G,H,I,K,L,M,N,P,Q,R,S,T,V,W,Y	36.57	NA
fabZ	S	81	1	A,C,D,E,F,G,H,I,K,L,M,N,P,Q,R,S,T,V,W,Y	32.42	NA
fabZ	V	82	1	A,C,D,E,F,G,H,I,K,L,M,N,P,Q,R,S,T,V,W,Y	66.33	NA
fabZ	G	83	1	A,C,D,E,F,G,H,I,K,L,M,N,P,Q,R,S,T,V,W,Y	38.08	NA
fabZ	K	84	1	A,C,D,E,F,G,H,I,K,L,M,N,P,Q,R,S,T,V,W,Y	57.33	NA
fabZ	L	85	1	A,C,D,E,F,G,H,I,K,L,M,N,P,Q,R,S,T,V,W,Y	20.54	binding_acyl
fabZ	E	86	1	A,C,D,E,F,G,H,I,K,L,M,N,P,Q,R,S,T,V,W,Y	63.11	NA
fabZ	P	87	1	A,C,D,E,F,G,H,I,K,L,M,N,P,Q,R,S,T,V,W,Y	88.99	NA
fabZ	G	88	1	A,C,D,E,F,G,H,I,K,L,M,N,P,Q,R,S,T,V,W,Y	63.66	NA
fabZ	E	89	1	A,C,D,E,F,G,H,I,K,L,M,N,P,Q,R,S,T,V,W,Y	19.38	NA
fabZ	L	90	1	A,C,D,E,F,G,H,I,K,L,M,N,P,Q,R,S,T,V,W,Y	13.75	NA
fabZ	Y	91	0.87	A,C,D,E,F,H,I,K,L,M,N,Q,R,S,T,V,W,Y	11.9	NA
fabZ	Y	92	0.67	A,C,F,H,I,K,L,M,Q,R,S,T,V,W,Y	31.38	front_door
fabZ	F	93	0.49	C,F,G,I,L,M,N,Q,S,V,W,Y	12.59	NA
fabZ	A	94	0.66	A,C,E,F,G,H,I,P,R,S,T,V,W,Y	7.02	NA
fabZ	G	95	0.93	A,C,E,F,G,H,I,K,L,M,N,P,Q,R,S,T,V,W,Y	1.04	NA
fabZ	I	96	0.81	A,C,D,F,G,H,I,K,L,M,P,R,S,T,V,W,Y	0.29	NA
fabZ	D	97	1	A,C,D,E,F,G,H,I,K,L,M,N,P,Q,R,S,T,V,W,Y	18.68	binding_ACP
fabZ	E	98	1	A,C,D,E,F,G,H,I,K,L,M,N,P,Q,R,S,T,V,W,Y	52.03	NA
fabZ	A	99	0.59	A,C,F,G,I,L,M,N,Q,R,S,T,V,W	0.25	NA
fabZ	R	100	0.84	A,C,E,F,H,I,K,L,M,P,Q,R,S,T,V,W,Y	8.09	binding_ACP
fabZ	F	101	0.59	C,F,G,H,I,L,M,N,Q,S,T,V,W,Y	13.01	NA
fabZ	K	102	0.83	A,C,F,H,I,K,L,M,N,P,Q,R,S,T,V,W,Y	28.96	binding_ACP
fabZ	R	103	1	A,C,D,E,F,G,H,I,K,L,M,N,P,Q,R,S,T,V,W,Y	50.69	NA
fabZ	P	104	1	A,C,D,E,F,G,H,I,K,L,M,N,P,Q,R,S,T,V,W,Y	46.64	NA
fabZ	V	105	0.38	A,C,F,G,I,L,M,N,S,T,V	0.78	NA
fabZ	V	106	1	A,C,D,E,F,G,H,I,K,L,M,N,P,Q,R,S,T,V,W,Y	17.92	NA
fabZ	P	107	0.53	A,C,F,G,I,L,N,P,Q,S,T,V,W	0.2	NA
fabZ	G	108	0.27	A,C,G,P,Q,S,T,W	2.22	NA
fabZ	D	109	0.96	A,C,D,E,F,G,H,I,K,L,M,N,P,Q,S,T,V,W,Y	9.73	NA
fabZ	Q	110	1	A,C,D,E,F,G,H,I,K,L,M,N,P,Q,R,S,T,V,W,Y	29.32	NA
fabZ	M	111	0.52	A,C,F,G,I,L,P,S,T,V,W,Y	0	NA
fabZ	I	112	1	A,C,D,E,F,G,H,I,K,L,M,N,P,Q,R,S,T,V,W,Y	25.28	NA
fabZ	M	113	0.76	A,C,F,G,H,I,K,L,N,P,Q,S,T,V,W,Y	0.16	NA
fabZ	E	114	0.95	A,C,D,E,F,G,H,I,K,L,M,N,Q,R,S,T,V,W,Y	29.74	NA
fabZ	V	115	0.48	A,C,F,G,H,I,L,M,Q,S,T,V	0	NA
fabZ	T	116	0.95	A,C,D,E,F,G,H,I,K,L,M,N,Q,R,S,T,V,W,Y	35.4	NA
fabZ	F	117	1	A,C,D,E,G,H,I,K,L,M,N,P,Q,R,S,T,V,W,Y	26.22	NA
fabZ	E	118	1	A,C,D,E,F,G,H,I,K,L,M,N,P,Q,R,S,T,V,W,Y	40.65	NA
fabZ	K	119	1	A,C,D,E,F,G,H,I,K,L,M,N,P,Q,R,S,T,V,W,Y	16.42	binding_ACP
fabZ	T	120	1	A,C,D,E,F,G,H,I,K,L,M,N,P,Q,R,S,T,V,W,Y	38.77	NA
fabZ	R	121	0.95	A,C,D,E,F,G,H,I,K,L,M,N,Q,R,S,T,V,W,Y	20.49	binding_ACP
fabZ	R	122	1	A,C,D,E,F,G,H,I,K,L,M,N,P,Q,R,S,T,V,W,Y	63.52	binding_ACP
fabZ	G	123	1	A,C,D,E,F,G,H,I,K,L,M,N,P,Q,R,S,T,V,W,Y	36.47	NA
fabZ	L	124	0.76	A,C,F,G,H,I,K,L,M,N,P,Q,S,T,V,W,Y	4.97	binding_ACP
fabZ	T	125	1	A,C,D,E,F,G,H,I,K,L,M,N,P,Q,R,S,T,V,W,Y	10.64	NA
fabZ	R	126	1	A,C,D,E,F,G,H,I,K,L,M,N,P,Q,R,S,T,V,W,Y	16.03	binding_ACP
fabZ	F	127	1	A,C,D,E,F,G,H,I,K,L,M,N,P,Q,R,S,T,V,W,Y	0.84	NA
fabZ	K	128	1	A,C,D,E,F,G,H,I,K,L,M,N,P,Q,R,S,T,V,W,Y	39.04	NA
fabZ	G	129	0.46	A,C,D,F,G,L,N,P,S,T,V,W	1.2	NA
fabZ	V	130	0.96	A,C,D,E,F,G,H,I,K,L,M,N,Q,R,S,T,V,W,Y	21.12	NA
fabZ	A	131	0.49	C,F,G,I,K,L,M,N,P,S,T,V	0	NA
fabZ	L	132	1	A,C,D,E,F,G,H,I,K,L,M,N,P,Q,R,S,T,V,W,Y	18.93	NA
fabZ	V	133	0.74	A,C,F,G,H,I,K,L,M,N,Q,R,S,T,Y	6	NA
fabZ	D	134	1	A,C,D,E,F,G,H,I,K,L,M,N,P,Q,R,S,T,V,W,Y	83.37	NA
fabZ	G	135	1	A,C,D,E,F,G,H,I,K,L,M,N,P,Q,R,S,T,V,W,Y	76.44	NA
fabZ	K	136	1	A,C,D,E,F,G,H,I,K,L,M,N,P,Q,R,S,T,V,W,Y	50.01	NA
fabZ	V	137	1	A,C,D,E,F,G,H,I,K,L,M,N,P,Q,R,S,T,V,W,Y	29.83	NA
fabZ	V	138	0.89	A,C,E,F,G,H,I,K,L,M,N,Q,R,S,T,V,W,Y	1.75	NA
fabZ	C	139	0.82	A,C,D,F,G,H,I,K,L,M,N,P,Q,S,T,V,W,Y	0	NA
fabZ	E	140	1	A,C,D,E,F,G,H,I,K,L,M,N,P,Q,R,S,T,V,W,Y	34.22	NA
fabZ	A	141	0.87	A,C,E,F,G,H,I,K,L,M,N,P,Q,R,S,T,V,Y	2.94	NA
fabZ	T	142	0.95	A,C,D,E,F,G,H,I,K,L,M,N,Q,R,S,T,V,W,Y	8.59	NA
fabZ	M	143	0.65	A,C,F,G,H,I,L,N,P,Q,S,T,V,W	0.13	NA
fabZ	M	144	0.92	A,C,D,F,G,H,I,K,L,N,P,Q,R,S,T,V,W,Y	3.05	binding_ACP
fabZ	C	145	0.88	C,D,E,F,G,H,I,K,L,M,N,P,Q,S,T,V,W,Y	0.83	NA
fabZ	A	146	1	A,C,D,E,F,G,H,I,K,L,M,N,P,Q,R,S,T,V,W,Y	11.05	NA
fabZ	R	147	1	A,C,D,E,F,G,H,I,K,L,M,N,P,Q,R,S,T,V,W,Y	17.78	NA
fabZ	S	148	1	A,C,D,E,F,G,H,I,K,L,M,N,P,Q,R,S,T,V,W,Y	42.67	NA
fabZ	R	149	0.87	A,C,D,E,F,H,I,K,L,M,N,P,Q,R,S,V,W,Y	72.71	NA
fabZ	E	150	0.29	A,D,E,K,Q,V,Y	NA	NA
fabZ	A	151	0.79	A,C,D,E,F,G,I,K,L,M,N,Q,S,T,V,W,Y	NA	NA
lpxC	I	2	1	A,C,D,E,F,G,H,I,K,L,M,N,P,Q,R,S,T,V,W,Y	10.09	NA
lpxC	K	3	0.9	A,D,F,G,H,I,K,L,M,N,P,Q,R,S,T,V,W,Y	30.11	NA
lpxC	Q	4	0.81	A,C,D,E,G,H,I,K,L,M,N,Q,S,T,V,W	5.15	NA
lpxC	R	5	1	A,C,D,E,F,G,H,I,K,L,M,N,P,Q,R,S,T,V,W,Y	18.57	NA
lpxC	T	6	0.89	A,C,E,F,G,H,I,K,L,M,N,P,Q,R,S,T,V,Y	1.86	NA
lpxC	L	7	0.9	A,C,D,E,F,G,H,I,K,L,M,N,P,Q,R,S,T,V	0.64	NA
lpxC	K	8	1	A,C,D,E,F,G,H,I,K,L,M,N,P,Q,R,S,T,V,W,Y	56.41	NA
lpxC	R	9	1	A,C,D,E,F,G,H,I,K,L,M,N,P,Q,R,S,T,V,W,Y	48.28	NA
lpxC	I	10	1	A,C,D,E,F,G,H,I,K,L,M,N,P,Q,R,S,T,V,W,Y	51.61	NA
lpxC	V	11	1	A,C,D,E,F,G,H,I,K,L,M,N,P,Q,R,S,T,V,W,Y	11.92	NA
lpxC	Q	12	1	A,C,D,E,F,G,H,I,K,L,M,N,P,R,S,T,V,W,Y	65.46	NA
lpxC	A	13	0.93	A,C,D,E,F,G,H,I,L,M,N,P,Q,R,S,T,V,W,Y	23.91	NA
lpxC	T	14	0.85	A,C,D,E,F,G,H,K,L,M,N,Q,R,V,W,Y	43.49	NA
lpxC	G	15	0.83	A,C,D,E,F,G,H,K,M,N,Q,R,S,T,W,Y	18.64	NA
lpxC	V	16	0.93	A,C,E,F,G,H,I,K,L,M,N,P,Q,R,S,T,W,Y	39.9	NA
lpxC	G	17	0.15	A,C,G,M,S,T	0	NA
lpxC	L	18	0.48	A,C,E,F,G,I,K,L,M,V,W,Y	6.74	NA
lpxC	H	19	0.43	C,F,H,I,K,M,N,Q,R,W,Y	24.19	catalysis
lpxC	T	20	1	A,C,D,E,F,G,H,I,K,L,M,N,P,Q,R,S,T,V,W,Y	34.35	NA
lpxC	G	21	1	A,C,D,E,F,G,H,I,K,L,M,N,P,Q,R,S,T,V,W,Y	36.69	NA
lpxC	K	22	1	A,C,D,E,F,G,H,I,K,L,M,N,P,Q,R,S,T,V,W,Y	63.95	NA
lpxC	K	23	0.94	A,C,E,F,G,H,I,K,L,M,N,P,Q,R,S,T,V,W,Y	67.93	NA
lpxC	V	24	0.63	A,C,D,E,F,G,I,L,M,N,P,Q,S,T,V	0.23	NA
lpxC	T	25	1	A,C,D,E,F,G,H,I,K,L,M,N,P,Q,R,S,T,V,W,Y	20.87	NA
lpxC	L	26	0.93	A,C,D,F,G,H,I,K,L,M,N,P,Q,R,S,T,V,W,Y	0.2	NA
lpxC	T	27	1	A,C,D,E,F,G,H,I,K,L,M,N,P,Q,R,S,T,V,W,Y	9.69	NA
lpxC	L	28	0.76	A,C,F,G,H,I,K,L,M,N,P,Q,S,T,V,W,Y	0	NA
lpxC	R	29	0.95	A,C,D,E,F,G,H,I,K,L,M,N,Q,R,S,T,V,W,Y	31.62	NA
lpxC	P	30	1	A,C,D,E,F,G,H,I,K,L,M,N,P,Q,R,S,T,V,W,Y	32.19	NA
lpxC	A	31	1	A,C,D,E,F,G,H,I,K,L,M,N,P,Q,R,S,T,V,W,Y	9.56	NA
lpxC	P	32	1	A,C,D,E,F,G,H,I,K,L,M,N,P,Q,R,S,T,V,W,Y	60.2	NA
lpxC	A	33	1	A,C,D,E,F,G,H,I,K,L,M,N,P,Q,R,S,T,V,W,Y	27.74	NA
lpxC	N	34	1	A,C,D,E,F,G,H,I,K,L,M,N,P,Q,R,S,T,V,W,Y	61.72	NA
lpxC	T	35	0.95	A,C,D,E,F,G,H,I,K,L,M,N,Q,R,S,T,V,W,Y	40.81	NA
lpxC	G	36	0.95	A,C,D,E,F,G,H,K,L,M,N,P,Q,R,S,T,V,W,Y	24.63	NA
lpxC	V	37	0.84	A,C,F,G,H,I,K,L,M,N,P,Q,R,S,T,V,W,Y	4.15	NA
lpxC	I	38	1	A,C,D,E,F,G,H,I,K,L,M,N,P,Q,R,S,T,V,W,Y	16.09	NA
lpxC	Y	39	0.51	A,C,F,H,I,L,M,S,T,V,W,Y	0	NA
lpxC	R	40	0.9	A,C,E,F,G,H,I,K,L,M,N,Q,R,S,T,V,W,Y	22.69	NA
lpxC	R	41	0.63	A,C,G,K,L,M,N,R,S,T,V,Y	11.25	NA
lpxC	T	42	1	A,C,D,E,F,G,H,I,K,L,M,N,P,Q,R,S,T,V,W,Y	35.69	NA
lpxC	D	43	0.2	C,D,E,G,N,T	40.8	NA
lpxC	L	44	1	A,C,D,E,F,G,H,I,K,L,M,N,P,Q,R,S,T,V,W,Y	30.02	NA
lpxC	N	45	1	A,C,D,E,F,G,H,I,K,L,M,N,P,Q,R,S,T,V,W,Y	97.06	NA
lpxC	P	46	1	A,C,D,E,F,G,H,I,K,L,M,N,P,Q,R,S,T,V,W,Y	66.44	NA
lpxC	P	47	1	A,C,D,E,F,G,H,I,K,L,M,N,P,Q,R,S,T,V,W,Y	45.88	NA
lpxC	V	48	1	A,C,D,E,F,G,H,I,K,L,M,N,P,Q,R,S,T,W,Y	17.85	NA
lpxC	D	49	1	A,C,D,E,F,G,H,I,K,L,M,N,P,Q,R,S,T,V,W,Y	41.27	NA
lpxC	F	50	0.69	A,C,F,G,H,I,L,M,N,P,Q,S,T,V,W,Y	1.21	NA
lpxC	P	51	1	A,C,D,E,F,G,H,I,K,L,M,N,P,Q,R,S,T,V,W,Y	52.51	NA
lpxC	A	52	1	A,C,D,E,F,G,H,I,K,L,M,N,P,Q,R,S,T,V,W,Y	13.17	NA
lpxC	D	53	1	A,C,D,E,F,G,H,I,K,L,M,N,P,Q,R,S,T,V,W,Y	44.89	NA
lpxC	A	54	1	A,C,D,E,F,G,H,I,K,L,M,N,P,Q,R,S,T,V,W,Y	2.68	NA
lpxC	K	55	1	A,C,D,E,F,G,H,I,K,L,M,N,P,Q,R,S,T,V,W,Y	67.21	NA
lpxC	S	56	1	A,C,D,E,F,G,H,I,K,L,M,N,P,Q,R,S,T,V,W,Y	23.58	NA
lpxC	V	57	0.91	A,C,D,E,F,G,I,K,L,M,N,P,Q,R,S,T,V,W,Y	9.85	NA
lpxC	R	58	1	A,C,D,E,F,G,H,I,K,L,M,N,P,Q,R,S,T,V,W,Y	43.74	NA
lpxC	D	59	1	A,C,D,E,F,G,H,I,K,L,M,N,P,Q,R,S,T,V,W,Y	48.92	NA
lpxC	T	60	0.82	A,C,F,G,H,I,K,L,M,N,P,Q,R,S,T,V,Y	22.96	NA
lpxC	M	61	1	A,C,D,E,F,G,H,I,K,L,N,P,Q,R,S,T,V,W,Y	77.28	NA
lpxC	L	62	0.65	A,C,F,H,K,L,M,N,Q,R,S,W,Y	21.55	NA
lpxC	C	63	0.53	A,C,F,H,M,N,Q,R,S,T,W	13.77	NA
lpxC	T	64	0.33	A,C,M,N,P,S,T,V,W	2.69	NA
lpxC	C	65	0.79	A,C,E,G,H,I,K,L,M,N,Q,R,S,T,V,W	0.52	NA
lpxC	L	66	0.44	A,C,F,I,L,M,P,Q,T,V,W,Y	0.64	NA
lpxC	V	67	0.96	A,C,D,E,F,G,H,I,K,L,M,N,Q,R,S,T,V,W,Y	6.27	NA
lpxC	N	68	1	A,C,D,E,F,G,H,I,K,L,M,N,P,Q,R,S,T,V,W,Y	21.3	NA
lpxC	E	69	1	A,C,D,E,F,G,H,I,K,L,M,N,P,Q,R,S,T,V,W,Y	88.78	NA
lpxC	H	70	1	A,C,D,E,F,G,H,I,K,L,M,N,P,Q,R,S,T,V,W,Y	64.33	NA
lpxC	D	71	1	A,C,D,E,F,G,H,I,K,L,M,N,P,Q,R,S,T,V,W,Y	66.22	NA
lpxC	V	72	0.96	A,C,D,E,F,G,H,I,K,L,M,N,Q,R,S,T,V,W,Y	28.19	NA
lpxC	R	73	1	A,C,D,E,F,G,H,I,K,L,M,N,P,Q,R,S,T,V,W,Y	52.03	NA
lpxC	I	74	0.56	A,C,F,G,I,K,L,M,N,Q,T,V,W,Y	0	NA
lpxC	S	75	1	A,C,D,E,F,G,H,I,K,L,M,N,P,Q,R,S,T,V,W,Y	13.77	NA
lpxC	T	76	0.48	C,F,G,K,L,M,P,Q,S,T,W	2.1	NA
lpxC	V	77	0.55	A,C,H,I,K,L,M,R,S,T,V,Y	0.46	NA
lpxC	E	78	0.07	E,V	0.63	catalysis
lpxC	H	79	0	H	2.16	catalysis
lpxC	L	80	0.5	A,C,F,H,I,L,M,N,Q,S,T,V	0	NA
lpxC	N	81	0.97	A,C,D,E,F,G,H,I,K,L,M,N,Q,R,S,T,V,W,Y	0	NA
lpxC	A	82	0.22	A,C,G,I,P,S,W	0	NA
lpxC	A	83	0.22	A,C,G,M,P,S,T,V	0	NA
lpxC	L	84	0.65	A,C,F,G,H,I,L,M,N,P,Q,S,T,V,W	0	NA
lpxC	A	85	0.84	A,C,F,G,H,I,K,L,M,N,P,Q,R,S,T,V,W,Y	4.2	NA
lpxC	G	86	0.68	A,C,F,G,H,I,L,M,N,P,Q,S,T,V,W,Y	2.44	NA
lpxC	L	87	1	A,C,D,E,F,G,H,I,K,L,M,N,P,Q,R,S,T,V,W,Y	3.79	NA
lpxC	G	88	1	A,C,D,E,F,G,H,I,K,L,M,N,P,Q,R,S,T,V,W,Y	12.72	NA
lpxC	I	89	0.67	A,C,F,H,I,K,L,M,Q,R,S,T,V,W,Y	0.63	NA
lpxC	D	90	0.6	A,C,D,E,F,G,H,N,Q,S,T,V,Y	7.1	NA
lpxC	N	91	0.58	A,C,D,E,G,H,M,N,Q,S,T,V,Y	2.22	NA
lpxC	I	92	0.49	A,C,G,I,L,M,N,Q,S,T,V,W	0	NA
lpxC	V	93	1	A,C,D,E,F,G,H,I,K,L,M,N,P,Q,R,S,T,V,W,Y	9.97	NA
lpxC	I	94	0.53	A,C,F,G,I,L,M,N,Q,S,T,V,Y	0	NA
lpxC	E	95	0.95	A,C,D,E,F,G,H,I,K,L,M,N,Q,R,S,T,V,W,Y	10.72	NA
lpxC	V	96	0.48	A,C,F,G,I,L,M,N,P,Q,S,T,V	0	NA
lpxC	N	97	0.9	A,D,E,F,H,I,K,L,M,N,P,Q,R,S,T,V,W,Y	43.37	NA
lpxC	A	98	0.96	A,C,D,E,F,G,H,I,K,L,M,N,Q,R,S,T,V,W,Y	7	NA
lpxC	P	99	1	A,C,D,E,F,G,H,I,K,L,M,N,P,Q,R,S,T,V,W,Y	30.47	NA
lpxC	E	100	0.26	D,E,F,G,K,L	1.06	NA
lpxC	I	101	0.65	A,C,F,G,H,I,L,M,N,P,Q,S,T,V,Y	0.67	NA
lpxC	P	102	0.58	A,C,E,G,I,L,M,N,P,Q,S,T,V,W	1.3	NA
lpxC	I	103	0.79	A,C,F,G,H,I,K,L,M,N,P,Q,R,S,T,V,Y	2.78	NA
lpxC	M	104	1	A,C,D,E,F,G,H,I,K,L,N,P,Q,R,S,T,V,W,Y	25.65	NA
lpxC	D	105	0.13	C,D,E,G	20.22	NA
lpxC	G	106	0.07	A,C,G,S	0	NA
lpxC	S	107	0.12	A,C,S,T	0	NA
lpxC	A	108	0.15	A,C,G,S,T,V	0	NA
lpxC	A	109	0.96	A,C,D,E,F,G,H,I,K,L,M,N,Q,R,S,T,V,W,Y	6.51	NA
lpxC	P	110	0.73	A,C,F,G,H,I,L,M,N,P,Q,S,T,V,W,Y	25.45	NA
lpxC	F	111	0.73	A,C,D,E,F,H,I,K,L,M,R,S,V,W,Y	2.43	NA
lpxC	V	112	0.8	A,C,D,E,F,G,H,I,L,M,N,Q,S,T,V,W,Y	4.83	NA
lpxC	Y	113	0.92	A,C,E,F,G,H,I,K,L,M,N,P,Q,R,S,T,V,W,Y	69.09	NA
lpxC	L	114	1	A,C,D,E,F,G,H,I,K,L,M,N,P,Q,R,S,T,V,W,Y	7.18	NA
lpxC	L	115	0.53	A,C,F,G,I,L,M,N,Q,S,T,V,Y	1.74	NA
lpxC	L	116	1	A,C,D,E,F,G,H,I,K,L,M,N,P,Q,R,S,T,V,W,Y	35.1	NA
lpxC	D	117	1	A,C,D,E,F,G,H,I,K,L,M,N,P,Q,R,S,T,V,W,Y	68.59	NA
lpxC	A	118	0.68	C,D,F,G,H,I,K,M,N,P,R,S,T,V	0	NA
lpxC	G	119	1	A,C,D,E,F,G,H,I,K,L,M,N,P,Q,R,S,T,V,W,Y	16.54	NA
lpxC	I	120	1	A,C,D,E,F,G,H,I,K,L,M,N,P,Q,R,S,T,V,W,Y	27.01	NA
lpxC	D	121	0.88	C,D,E,F,G,H,I,K,L,N,P,Q,R,S,T,V,W,Y	47.43	NA
lpxC	E	122	1	A,C,D,E,F,G,H,I,K,L,M,N,P,Q,R,S,T,V,W,Y	51.51	NA
lpxC	L	123	0.98	A,C,D,E,F,G,H,I,K,L,N,P,Q,R,S,T,V,W,Y	14.9	NA
lpxC	N	124	1	A,C,D,E,F,G,H,I,K,L,M,N,P,Q,R,S,T,V,W,Y	83.45	NA
lpxC	C	125	1	A,C,D,E,F,G,H,I,K,L,M,N,P,Q,R,S,T,V,W,Y	26.26	NA
lpxC	A	126	1	A,C,D,E,F,G,H,I,K,L,M,N,P,Q,R,S,T,V,W,Y	17.5	NA
lpxC	K	127	0.8	A,C,G,H,I,K,L,M,N,P,Q,R,S,T,V,Y	6.91	NA
lpxC	K	128	1	A,C,D,E,F,G,H,I,K,L,M,N,P,Q,R,S,T,V,W,Y	35.69	NA
lpxC	F	129	0.74	A,C,D,G,H,I,L,M,Q,R,S,T,V,W,Y	0.52	NA
lpxC	V	130	0.93	A,C,E,F,G,H,I,K,L,M,N,P,Q,R,S,T,V,W,Y	2.34	NA
lpxC	R	131	1	A,C,D,E,F,G,H,I,K,L,M,N,P,Q,R,S,T,V,W,Y	34.29	NA
lpxC	I	132	0.46	A,C,F,G,I,L,M,P,S,T,V,Y	0.22	NA
lpxC	K	133	0.93	A,C,D,E,F,G,H,I,L,M,N,Q,R,S,T,V,W,Y	32.23	NA
lpxC	E	134	0.95	A,C,D,E,F,G,H,I,K,L,M,N,Q,R,S,T,V,W,Y	36.67	NA
lpxC	T	135	1	A,C,D,E,F,G,H,I,K,L,M,N,P,Q,R,S,T,V,W,Y	48.16	NA
lpxC	V	136	1	A,C,D,E,F,G,H,I,K,L,M,N,P,Q,R,S,T,V,W,Y	10.25	NA
lpxC	R	137	1	A,C,D,E,F,G,H,I,K,L,M,N,P,Q,R,S,T,V,W,Y	42.99	NA
lpxC	V	138	1	A,C,D,E,F,G,H,I,K,L,M,N,P,Q,R,S,T,V,W,Y	8.15	NA
lpxC	E	139	1	A,C,D,E,F,G,H,I,K,L,M,N,P,Q,R,S,T,V,W,Y	66.88	NA
lpxC	D	140	1	A,C,D,E,F,G,H,I,K,L,M,N,P,Q,R,S,T,V,W,Y	53.88	NA
lpxC	G	141	0.94	A,C,D,E,F,G,H,I,K,L,M,N,P,R,S,T,V,W,Y	84.79	NA
lpxC	D	142	1	A,C,D,E,F,G,H,I,K,L,M,N,P,Q,R,S,T,V,W,Y	55.23	NA
lpxC	K	143	1	A,C,D,E,F,G,H,I,K,L,M,N,P,Q,R,S,T,V,W,Y	28.53	catalysis, binding_UDP
lpxC	W	144	0.93	A,C,D,E,F,G,H,I,K,L,M,N,Q,R,S,T,V,Y	22.92	NA
lpxC	A	145	0.54	A,C,E,G,I,L,M,N,Q,S,T,V,W	0	NA
lpxC	E	146	1	A,C,D,E,F,G,H,I,K,L,M,N,P,Q,R,S,T,V,W,Y	11.9	NA
lpxC	F	147	0.88	A,C,D,E,F,G,H,I,K,L,M,Q,R,S,T,V,W,Y	0.69	NA
lpxC	K	148	0.93	A,C,D,E,F,G,H,I,K,L,M,N,Q,R,S,T,V,W,Y	35.12	NA
lpxC	P	149	1	A,C,D,E,F,G,H,I,K,L,M,N,P,Q,R,S,T,V,W,Y	40.44	NA
lpxC	Y	150	1	A,C,D,E,F,G,H,I,K,L,M,N,P,Q,R,S,T,V,W,Y	46.6	NA
lpxC	N	151	1	A,C,D,E,F,G,H,I,K,L,M,N,P,Q,R,S,T,V,W,Y	77.52	NA
lpxC	G	152	0.96	A,C,D,E,F,G,H,I,K,L,M,N,Q,R,S,T,V,W,Y	6.36	NA
lpxC	F	153	0.78	A,C,F,G,H,I,K,L,M,N,Q,R,S,T,V,W,Y	4.8	NA
lpxC	S	154	1	A,C,D,E,F,G,H,I,K,L,M,N,P,Q,R,S,T,V,W,Y	17.8	NA
lpxC	L	155	0.72	A,C,F,G,H,I,L,M,N,Q,R,S,T,V,W,Y	1.36	NA
lpxC	D	156	0.96	A,C,D,E,F,G,H,I,K,L,M,N,Q,R,S,T,V,W,Y	20.22	NA
lpxC	F	157	0.78	A,C,E,F,G,H,I,K,L,M,N,Q,S,T,V,W,Y	0.17	NA
lpxC	T	158	1	A,C,D,E,F,G,H,I,K,L,M,N,P,Q,R,S,T,V,W,Y	20.61	NA
lpxC	I	159	0.35	C,F,I,K,L,M,Q,T,V,W	2.74	NA
lpxC	D	160	0.96	A,C,D,E,F,G,H,I,K,L,M,N,Q,R,S,T,V,W,Y	43.58	NA
lpxC	F	161	0.35	D,H,I,L,M,V,W,Y	29.2	binding_UDP
lpxC	N	162	1	A,C,D,E,F,G,H,I,K,L,M,N,P,Q,R,S,T,V,W,Y	0	catalysis, binding_UDP
lpxC	H	163	1	A,C,D,E,F,G,H,I,K,L,M,N,P,Q,R,S,T,V,W,Y	16.5	NA
lpxC	P	164	1	A,C,D,E,F,G,H,I,K,L,M,N,P,Q,R,S,T,V,W,Y	60.7	NA
lpxC	A	165	1	A,C,D,E,F,G,H,I,K,L,M,N,P,Q,R,S,T,V,W,Y	25.22	NA
lpxC	I	166	0.49	A,C,F,H,I,L,M,S,T,V,W,Y	9.14	NA
lpxC	D	167	1	A,C,D,E,F,G,H,I,K,L,M,N,P,Q,R,S,T,V,W,Y	68.54	NA
lpxC	S	168	1	A,C,D,E,F,G,H,I,K,L,M,N,P,Q,R,S,T,V,W,Y	70.38	NA
lpxC	S	169	1	A,C,D,E,F,G,H,I,K,L,M,N,P,Q,R,S,T,V,W,Y	72.6	NA
lpxC	N	170	1	A,C,D,E,F,G,H,I,K,L,M,N,P,Q,R,S,T,V,W,Y	13.95	NA
lpxC	Q	171	1	A,C,D,E,F,G,H,I,K,L,M,N,P,Q,R,S,T,V,W,Y	23.73	NA
lpxC	R	172	1	A,C,D,E,F,G,H,I,K,L,M,N,P,Q,R,S,T,V,W,Y	53.94	NA
lpxC	Y	173	0.93	A,C,D,E,F,G,H,I,K,L,M,N,Q,R,S,T,V,W,Y	14.16	NA
lpxC	A	174	1	A,C,D,E,F,G,H,I,K,L,M,N,P,Q,R,S,T,V,W,Y	42.97	NA
lpxC	M	175	0.95	A,C,D,E,F,G,H,I,K,L,N,Q,R,S,T,V,W,Y	8.11	NA
lpxC	N	176	1	A,C,D,E,F,G,H,I,K,L,M,N,P,Q,R,S,T,V,W,Y	58.24	NA
lpxC	F	177	0.92	A,C,D,E,F,G,H,I,K,L,M,N,P,Q,S,T,V,W,Y	2.1	NA
lpxC	S	178	1	A,C,D,E,F,G,H,I,K,L,M,N,P,Q,R,S,T,V,W,Y	21.53	NA
lpxC	A	179	1	A,C,D,E,F,G,H,I,K,L,M,N,P,Q,R,S,T,V,W,Y	5.82	NA
lpxC	D	180	1	A,C,D,E,F,G,H,I,K,L,M,N,P,Q,R,S,T,V,W,Y	44.32	NA
lpxC	A	181	1	A,C,D,E,F,G,H,I,K,L,M,N,P,Q,R,S,T,V,W,Y	19.55	NA
lpxC	F	182	0.53	C,D,E,F,I,K,L,M,Q,V,W,Y	0	NA
lpxC	M	183	1	A,C,D,E,F,G,H,I,K,L,N,P,Q,R,S,T,V,W,Y	14.89	NA
lpxC	R	184	1	A,C,D,E,F,G,H,I,K,L,M,N,P,Q,R,S,T,V,W,Y	70.52	NA
lpxC	Q	185	0.96	A,C,D,E,F,G,H,I,K,L,M,N,Q,R,S,T,V,W,Y	21.95	NA
lpxC	I	186	0.56	A,C,D,F,I,L,M,N,P,S,T,V,W	0	NA
lpxC	S	187	0.85	A,C,D,E,F,G,H,I,K,L,M,N,Q,S,T,V,Y	4.91	NA
lpxC	R	188	1	A,C,D,E,F,G,H,I,K,L,M,N,P,Q,R,S,T,V,W,Y	40.62	NA
lpxC	A	189	0.16	A,C,G,N,S,T	0	NA
lpxC	R	190	0.02	K,R	8.61	NA
lpxC	T	191	0.12	C,P,S,T	20.04	catalysis, binding_acyl, binding_acetyl
lpxC	F	192	0.12	F,I,M,W,Y	25.09	catalysis, binding_GlcNAc, binding_acetyl
lpxC	G	193	0.27	A,C,D,G,R,S,T	25.26	NA
lpxC	F	194	0.82	A,C,D,E,F,G,I,K,L,M,N,Q,S,T,V,W,Y	27.27	binding_GlcNAc
lpxC	M	195	0.95	A,C,D,E,F,G,H,I,K,L,N,Q,R,S,T,V,W,Y	23.39	NA
lpxC	R	196	1	A,C,D,E,F,G,H,I,K,L,M,N,P,Q,R,S,T,V,W,Y	53.19	NA
lpxC	D	197	1	A,C,D,E,F,G,H,I,K,L,M,N,P,Q,R,S,T,V,W,Y	60.92	binding_UDP
lpxC	I	198	0.79	A,C,F,G,H,I,K,L,M,N,Q,R,S,T,V,W,Y	16.5	binding_acyl
lpxC	E	199	0.95	A,C,D,E,F,G,H,I,K,L,M,N,Q,R,S,T,V,W,Y	55.62	NA
lpxC	Y	200	1	A,C,D,E,F,G,H,I,K,L,M,N,P,Q,R,S,T,V,W,Y	45.95	NA
lpxC	L	201	0.95	A,C,D,E,F,G,H,I,K,L,M,N,Q,R,S,T,V,W,Y	14.89	binding_acyl
lpxC	Q	202	1	A,C,D,E,F,G,H,I,K,L,M,N,P,Q,R,S,T,V,W,Y	37.69	NA
lpxC	S	203	1	A,C,D,E,F,G,H,I,K,L,M,N,P,Q,R,S,T,V,W,Y	66.32	NA
lpxC	R	204	0.95	A,C,D,E,F,G,H,I,K,L,M,N,Q,R,S,T,V,W,Y	64.76	NA
lpxC	G	205	0.91	A,C,D,E,F,G,H,K,L,M,N,Q,R,S,T,V,W,Y	47.11	NA
lpxC	L	206	0.79	A,C,F,G,H,I,K,L,M,N,Q,R,S,T,V,W,Y	45.49	NA
lpxC	C	207	0.53	A,C,F,G,I,L,M,N,P,Q,S,T,V,W	3.62	NA
lpxC	L	208	0.95	A,C,D,E,F,G,H,I,K,L,M,N,Q,R,S,T,V,W,Y	44.2	NA
lpxC	G	209	0.72	A,C,E,F,G,H,K,M,N,Q,R,S,W,Y	11.03	NA
lpxC	G	210	0.01	A,G	23.56	binding_acyl
lpxC	S	211	0.71	A,C,D,E,F,G,H,K,N,Q,R,S,T,W,Y	43.53	binding_acyl
lpxC	F	212	1	A,C,D,E,F,G,H,I,K,L,M,N,P,Q,R,S,T,V,W,Y	41.5	binding_acyl
lpxC	D	213	1	A,C,D,E,F,G,H,I,K,L,M,N,P,Q,R,S,T,V,W,Y	85.02	NA
lpxC	C	214	0.91	A,C,D,E,F,G,H,I,K,L,M,N,Q,R,S,T,V,Y	4.13	NA
lpxC	A	215	0.15	A,C,G,S,T,V	10.96	binding_acyl
lpxC	I	216	0.49	A,C,G,I,L,M,N,S,T,V,W,Y	0	NA
lpxC	V	217	0.33	A,C,G,I,L,M,N,S,T,V	3.45	binding_acyl
lpxC	V	218	0.52	A,C,F,G,H,I,L,M,N,S,T,V,Y	7.43	NA
lpxC	D	219	0.46	A,C,D,E,G,H,K,N,Q,S,T	27.86	NA
lpxC	D	220	1	A,C,D,E,F,G,H,I,K,L,M,N,P,Q,R,S,T,V,W,Y	58.97	NA
lpxC	Y	221	1	A,C,D,E,F,G,H,I,K,L,M,N,P,Q,R,S,T,V,W,Y	61.93	NA
lpxC	R	222	1	A,C,D,E,F,G,H,I,K,L,M,N,P,Q,R,S,T,V,W,Y	59.78	NA
lpxC	V	223	0.89	A,C,E,F,H,I,K,L,M,N,P,Q,R,S,T,V,W,Y	18.41	NA
lpxC	L	224	1	A,C,D,E,F,G,H,I,K,L,M,N,P,Q,R,S,T,V,W,Y	30.88	binding_acyl
lpxC	N	225	0.88	A,C,D,E,F,G,H,I,K,M,N,P,Q,R,S,T,V,Y	8.59	NA
lpxC	E	226	1	A,C,D,E,F,G,H,I,K,L,M,N,P,Q,R,S,T,V,W,Y	99.08	NA
lpxC	D	227	1	A,C,D,E,F,G,H,I,K,L,M,N,P,Q,R,S,T,V,W,Y	92.95	NA
lpxC	G	228	1	A,C,D,E,F,G,H,I,K,L,M,N,P,Q,R,S,T,V,W,Y	24.45	NA
lpxC	L	229	0.91	A,C,E,F,G,H,I,K,L,M,N,P,Q,R,S,T,V,W,Y	29.11	NA
lpxC	R	230	0.96	A,C,E,F,G,H,I,K,L,M,N,P,Q,R,S,T,V,W,Y	35.25	NA
lpxC	F	231	1	A,C,D,E,F,G,H,I,K,L,M,N,P,Q,R,S,T,V,W,Y	13.84	NA
lpxC	E	232	1	A,C,D,E,F,G,H,I,K,L,M,N,P,Q,R,S,T,V,W,Y	83.06	NA
lpxC	D	233	0.87	A,C,D,E,F,G,H,K,L,M,N,P,Q,R,S,T,V,W	13.18	NA
lpxC	E	234	0.16	D,E,F,V	0	NA
lpxC	F	235	0.6	A,C,D,F,H,I,K,L,M,P,Q,V,W,Y	3.11	NA
lpxC	V	236	0.52	A,C,D,G,I,L,M,N,P,R,S,T,V	0	NA
lpxC	R	237	0.9	A,C,E,F,G,H,I,K,L,M,N,Q,R,S,T,V,W,Y	11.17	NA
lpxC	H	238	0.37	G,H,M,Q,R,S,V,Y	0.41	catalysis
lpxC	K	239	0.1	M,N	18.19	catalysis, binding_UDP, binding_GlcNAc
lpxC	M	240	0.79	A,C,D,F,G,H,I,L,N,P,Q,S,T,V,W,Y	0	NA
lpxC	L	241	0.64	A,C,E,G,H,I,L,M,N,P,Q,S,T,V	0	NA
lpxC	D	242	0	D	8.8	catalysis, binding_UDP, binding_GlcNAc
lpxC	A	243	0.4	A,C,G,L,N,P,Q,S,T,V,W	0	NA
lpxC	I	244	0.6	A,C,F,H,I,L,M,N,Q,S,T,V,W,Y	1.94	NA
lpxC	G	245	0	G	0	NA
lpxC	D	246	0	D	4.09	catalysis
lpxC	L	247	0.74	A,C,D,F,G,H,I,L,M,N,Q,S,T,V,W,Y	2.57	NA
lpxC	F	248	0.95	A,C,D,E,F,G,H,I,K,L,M,N,Q,R,S,T,V,W,Y	2.18	NA
lpxC	M	249	0.88	A,C,D,E,F,G,H,I,K,L,N,Q,S,T,V,W,Y	2.33	NA
lpxC	C	250	1	A,C,D,E,F,G,H,I,K,L,M,N,P,Q,R,S,T,V,W,Y	15.38	NA
lpxC	G	251	0.85	A,C,D,E,G,H,K,M,N,P,Q,R,S,T,V,W,Y	17.23	NA
lpxC	H	252	1	A,C,D,E,F,G,H,I,K,L,M,N,P,Q,R,S,T,V,W,Y	21.93	NA
lpxC	N	253	1	A,C,D,E,F,G,H,I,K,L,M,N,P,Q,R,S,T,V,W,Y	4.89	NA
lpxC	I	254	0.71	A,C,F,H,I,K,L,M,N,P,Q,S,T,V,W,Y	4.19	NA
lpxC	I	255	0.86	A,C,E,F,G,H,I,K,L,M,N,Q,R,S,T,V,W,Y	0.83	NA
lpxC	G	256	0.15	A,C,G,S,T,V	0	NA
lpxC	A	257	0.96	A,C,D,E,F,G,H,I,K,L,M,N,Q,R,S,T,V,W,Y	12.44	NA
lpxC	F	258	0.82	A,C,D,E,F,G,H,I,K,L,M,N,S,T,V,W,Y	0	NA
lpxC	T	259	0.95	A,C,D,E,F,G,H,I,K,L,M,N,Q,R,S,T,V,W,Y	21.27	NA
lpxC	A	260	0.51	A,C,E,F,G,L,M,R,S,T,V,Y	1.53	NA
lpxC	Y	261	0.93	A,C,D,E,F,G,H,I,K,L,M,N,Q,R,S,T,V,W,Y	33.41	NA
lpxC	K	262	0.77	A,C,F,H,I,K,L,M,P,Q,R,S,T,V,W,Y	22.22	binding_UDP
lpxC	S	263	0.53	A,C,G,I,K,L,M,N,P,S,T,V	4.07	NA
lpxC	G	264	0.04	G,S	18.45	NA
lpxC	H	265	0.05	H,Q	11.88	catalysis, binding_GlcNAc
lpxC	A	266	1	A,C,D,E,F,G,H,I,K,L,M,N,P,Q,R,S,T,V,W,Y	49.89	NA
lpxC	L	267	0.81	A,C,D,E,F,G,H,I,L,M,N,Q,S,T,V,W,Y	4.71	NA
lpxC	N	268	0.68	A,C,D,F,G,H,K,L,M,N,Q,S,T,V	0.5	NA
lpxC	N	269	0.97	A,C,D,E,F,G,H,I,K,L,M,N,Q,R,S,T,V,W,Y	10.04	NA
lpxC	K	270	0.93	A,C,D,E,F,G,H,I,K,L,M,N,Q,R,S,T,V,W,Y	50.17	NA
lpxC	L	271	0.55	A,C,F,G,H,I,L,M,N,Q,S,T,V	0	NA
lpxC	L	272	0.62	A,C,F,G,I,L,M,N,P,Q,S,T,V,W,Y	1.61	NA
lpxC	Q	273	0.96	A,C,D,E,F,G,H,I,K,L,M,N,Q,R,S,T,V,W,Y	37.54	NA
lpxC	A	274	1	A,C,D,E,F,G,H,I,K,L,M,N,P,Q,R,S,T,V,W,Y	26.2	NA
lpxC	V	275	0.76	A,C,F,G,H,I,K,L,M,N,P,Q,S,T,V,W,Y	3.11	NA
lpxC	L	276	1	A,C,D,E,F,G,H,I,K,L,M,N,P,Q,R,S,T,V,W,Y	27.58	NA
lpxC	A	277	1	A,C,D,E,F,G,H,I,K,L,M,N,P,Q,R,S,T,V,W,Y	73.67	NA
lpxC	K	278	1	A,C,D,E,F,G,H,I,K,L,M,N,P,Q,R,S,T,V,W,Y	41.66	NA
lpxC	Q	279	1	A,C,D,E,F,G,H,I,K,L,M,N,P,Q,R,S,T,V,W,Y	80.12	NA
lpxC	E	280	1	A,C,D,E,F,G,H,I,K,L,M,N,P,Q,R,S,T,V,W,Y	61.15	NA
lpxC	A	281	1	A,C,D,E,F,G,H,I,K,L,M,N,P,Q,R,S,T,V,W,Y	0.24	NA
lpxC	W	282	0.93	A,C,D,E,F,G,H,I,K,L,M,N,Q,R,S,T,V,Y	16.79	NA
lpxC	E	283	0.95	A,C,D,E,F,G,H,I,K,L,M,N,Q,R,S,T,V,W,Y	36.32	NA
lpxC	Y	284	1	A,C,D,E,F,G,H,I,K,L,M,N,P,Q,R,S,T,V,W,Y	46.76	NA
lpxC	V	285	1	A,C,D,E,F,G,H,I,K,L,M,N,P,Q,R,S,T,V,W,Y	15.99	NA
lpxC	T	286	1	A,C,D,E,F,G,H,I,K,L,M,N,P,Q,R,S,T,V,W,Y	41.87	NA
lpxC	F	287	1	A,C,D,E,F,G,H,I,K,L,M,N,P,Q,R,S,T,V,W,Y	9.94	NA
lpxC	Q	288	1	A,C,D,E,F,G,H,I,K,L,M,N,P,Q,R,S,T,V,W,Y	59.61	NA
lpxC	D	289	1	A,C,D,E,F,G,H,I,K,L,M,N,P,Q,R,S,T,V,W,Y	55.37	NA
lpxC	D	290	1	A,C,D,E,F,G,H,I,K,L,M,N,P,Q,R,S,T,V,W,Y	60.05	NA
lpxC	A	291	1	A,C,D,E,F,G,H,I,K,L,M,N,P,Q,R,S,T,V,W,Y	81.82	NA
lpxC	E	292	1	A,C,D,E,F,G,H,I,K,L,M,N,P,Q,R,S,T,V,W,Y	59.55	NA
lpxC	L	293	1	A,C,D,E,F,G,H,I,K,L,M,N,P,Q,R,S,T,V,W,Y	15.07	NA
lpxC	P	294	1	A,C,D,E,F,G,H,I,K,L,M,N,P,Q,R,S,T,V,W,Y	7.45	NA
lpxC	L	295	1	A,C,D,E,F,G,H,I,K,L,M,N,P,Q,R,S,T,V,W,Y	72.05	NA
lpxC	A	296	1	A,C,D,E,F,G,H,I,K,L,M,N,P,Q,R,S,T,V,W,Y	1.99	NA
lpxC	F	297	1	A,C,D,E,F,G,H,I,K,L,M,N,P,Q,R,S,T,V,W,Y	7.2	NA
lpxC	K	298	1	A,C,D,E,F,G,H,I,K,L,M,N,P,Q,R,S,T,V,W,Y	62.3	NA
lpxC	A	299	1	A,C,D,E,F,G,H,I,K,L,M,N,P,Q,R,S,T,V,W,Y	31.48	NA
lpxC	P	300	1	A,C,D,E,F,G,H,I,K,L,M,N,P,Q,R,S,T,V,W,Y	15.92	NA
lpxC	S	301	1	A,C,D,E,F,G,H,I,K,L,M,N,P,Q,R,S,T,V,W,Y	73.75	NA
lpxC	A	302	1	A,C,D,E,F,G,H,I,K,L,M,N,P,Q,R,S,T,V,W,Y	75.66	NA
lpxC	V	303	1	A,C,D,E,F,G,H,I,K,L,M,N,P,Q,R,S,T,V,W,Y	NA	NA
lpxC	L	304	1	A,C,D,E,F,G,H,I,K,L,M,N,P,Q,R,S,T,V,W,Y	NA	NA
lpxC	A	305	1	A,C,D,E,F,G,H,I,K,L,M,N,P,Q,R,S,T,V,W,Y	NA	NA
murA	D	2	0.84	A,C,E,F,H,I,K,L,M,N,Q,R,S,T,V,Y	37.75	NA
murA	K	3	0.43	C,E,F,H,I,K,L,M,T,Y	17.31	NA
murA	F	4	0.35	C,D,F,H,K,R,W	0.2	NA
murA	R	5	0.87	A,C,D,E,F,H,I,K,L,M,N,Q,R,S,T,V,W,Y	28.47	NA
murA	V	6	0.52	A,E,F,G,H,I,L,M,R,V,Y	0	NA
murA	Q	7	1	A,C,D,E,F,G,H,I,K,L,M,N,P,Q,R,S,T,V,W,Y	29.5	NA
murA	G	8	0.06	G,W	15.69	NA
murA	P	9	0.91	A,D,E,F,G,H,I,K,L,M,P,Q,R,T,V,W,Y	47.27	NA
murA	T	10	1	A,C,D,E,F,G,H,I,K,L,M,N,P,Q,R,S,T,V,W,Y	19.39	NA
murA	K	11	0.9	A,C,D,E,F,G,H,K,L,M,N,P,Q,R,S,V,W,Y	43.48	NA
murA	L	12	0.24	A,C,F,I,L,M,T,V	0.59	NA
murA	Q	13	0.96	A,C,D,E,F,G,H,I,K,L,M,N,Q,R,S,T,V,W,Y	45.92	NA
murA	G	14	0.1	G,T,Y	30.12	NA
murA	E	15	0.91	A,C,D,E,F,G,H,I,L,N,P,Q,R,S,T,V,W,Y	49.12	NA
murA	V	16	0.45	A,C,F,G,H,L,M,Q,S,T,V	4.41	NA
murA	T	17	0.97	A,C,D,E,F,G,H,I,K,L,M,P,Q,R,S,T,V,W,Y	39.04	NA
murA	I	18	0.45	A,C,K,L,M,N,P,S,T,V	1.09	NA
murA	S	19	0.88	A,C,D,E,F,G,I,K,L,M,N,Q,R,S,T,V,W,Y	12.03	interdomain
murA	G	20	0.33	A,C,G,P,R,S,T,V,W	0	NA
murA	A	21	0.3	A,C,E,G,R,S,Y	0.32	interdomain
murA	K	22	0.22	F,I,K,N,T	6.47	catalysis, binding_PEP, binding_fosfomycin
murA	N	23	0.28	F,H,I,N,Y	26.25	binding_GlcNAc
murA	A	24	0.32	A,C,D,E,G,L,S,T	0	NA
murA	A	25	0.33	A,C,F,G,I,L,M,S,T,V	0	NA
murA	L	26	0.33	A,C,F,G,L,S,T,V	0.2	NA
murA	P	27	0.36	A,C,K,N,P,S,T,V,W	1.79	NA
murA	I	28	0.78	A,C,E,F,G,H,I,L,M,N,P,Q,S,T,V,W,Y	0	NA
murA	L	29	0.88	A,C,D,F,G,H,I,K,L,M,N,Q,R,S,T,V,W,Y	0	NA
murA	F	30	0.9	A,C,D,E,F,H,I,K,L,M,N,Q,R,S,T,V,W,Y	0.18	NA
murA	A	31	0.74	A,C,D,E,F,G,H,I,L,M,N,Q,S,T,V,W	0.64	NA
murA	A	32	0.59	A,C,D,F,G,I,K,L,M,N,Q,S,T,V	0.25	NA
murA	L	33	0.41	A,C,F,G,I,L,M,Q,S,T,V	0.43	NA
murA	L	34	0.89	A,C,D,E,F,G,H,I,L,M,N,Q,R,S,T,V,W,Y	0.15	NA
murA	A	35	0.76	A,C,D,F,G,I,L,M,N,P,Q,R,S,T,V,W,Y	0.71	NA
murA	E	36	1	A,C,D,E,F,G,H,I,K,L,M,N,P,Q,R,S,T,V,W,Y	28.74	NA
murA	E	37	1	A,C,D,E,F,G,H,I,K,L,M,N,P,Q,R,S,T,V,W,Y	49.33	NA
murA	P	38	1	A,C,D,E,F,G,H,I,K,L,M,N,Q,R,S,T,V,W,Y	42.9	NA
murA	V	39	0.61	A,C,E,F,H,I,L,M,N,P,Q,S,T,V	1.86	NA
murA	E	40	0.95	A,C,D,E,F,G,H,I,K,L,M,N,Q,R,S,T,V,W,Y	25.81	NA
murA	I	41	0.29	A,C,F,I,L,M,T,V,Y	0	NA
murA	Q	42	1	A,C,D,E,F,G,H,I,K,L,M,N,P,Q,R,S,T,V,W,Y	32.56	NA
murA	N	43	0.97	A,C,D,E,F,G,H,I,K,L,M,N,Q,R,S,T,V,W,Y	19.96	NA
murA	V	44	0.84	A,C,D,E,F,G,H,I,L,M,N,P,Q,S,T,V,W,Y	3.69	NA
murA	P	45	0.34	A,D,G,I,N,P,S,T,V	1.89	NA
murA	K	46	1	A,C,D,E,F,G,H,I,K,L,M,N,P,Q,R,S,T,V,W,Y	50.1	NA
murA	L	47	0.59	A,E,H,L,M,N,Q,S,T,V,W,Y	4.43	NA
murA	K	48	1	A,C,D,E,F,G,H,I,K,L,M,N,P,Q,R,S,T,V,W,Y	51.15	interdomain
murA	D	49	0.05	C,D	0.97	interdomain
murA	V	50	0.52	A,C,E,F,G,I,L,M,N,S,T,V,Y	0	NA
murA	D	51	0.96	A,C,D,E,F,G,H,I,K,L,M,N,Q,R,S,T,V,W,Y	40.2	NA
murA	T	52	0.95	A,C,D,E,F,G,H,I,K,L,M,N,Q,R,S,T,V,W,Y	3.65	NA
murA	S	53	0.56	A,C,E,F,G,I,K,N,S,T,W,Y	0	NA
murA	M	54	0.95	A,C,D,E,F,G,H,I,K,L,N,Q,R,S,T,V,W,Y	9.15	NA
murA	K	55	1	A,C,D,E,F,G,H,I,K,L,M,N,P,Q,R,S,T,V,W,Y	43.27	NA
murA	L	56	0.81	A,C,D,F,G,H,I,L,M,N,Q,R,S,T,V,W,Y	0	NA
murA	L	57	0.79	A,C,E,F,G,H,I,K,L,M,N,P,Q,S,T,V,Y	0.19	NA
murA	S	58	1	A,C,D,E,F,G,H,I,K,L,M,N,P,Q,R,S,T,V,W,Y	47.87	NA
murA	Q	59	1	A,C,D,E,F,G,H,I,K,L,M,N,P,Q,R,S,T,V,W,Y	51.54	NA
murA	L	60	0.93	A,C,D,F,G,H,I,K,L,M,N,P,Q,R,S,T,V,W,Y	0	NA
murA	G	61	0.96	A,C,D,E,F,G,H,I,K,L,M,N,Q,R,S,T,V,W,Y	24.94	NA
murA	A	62	0.76	A,C,D,F,G,I,L,M,N,P,Q,R,S,T,V,W,Y	4.56	NA
murA	K	63	1	A,C,D,E,F,G,H,I,K,L,M,N,P,Q,R,S,T,V,W,Y	45.36	NA
murA	V	64	0.91	A,C,D,E,F,G,H,I,K,L,M,N,P,Q,S,T,V,W,Y	23.57	NA
murA	E	65	1	A,C,D,E,F,G,H,I,K,L,M,N,P,Q,R,S,T,V,W,Y	74.45	NA
murA	R	66	1	A,C,D,E,F,G,H,I,K,L,M,N,P,Q,R,S,T,V,W,Y	22.93	NA
murA	N	67	1	A,C,D,E,F,G,H,I,K,L,M,N,P,Q,R,S,T,V,W,Y	74.25	NA
murA	G	68	1	A,C,D,E,F,G,H,I,K,L,M,N,P,Q,R,S,T,V,W,Y	48.74	NA
murA	S	69	1	A,C,D,E,F,G,H,I,K,L,M,N,P,Q,R,S,T,V,W,Y	12.15	NA
murA	V	70	0.85	A,C,D,E,F,G,H,I,K,L,M,N,P,S,T,V,W,Y	0	NA
murA	H	71	1	A,C,D,E,F,G,H,I,K,L,M,N,P,Q,R,S,T,V,W,Y	36.95	NA
murA	I	72	0.75	A,C,D,E,F,G,H,I,L,M,Q,S,T,V,W,Y	1.47	NA
murA	D	73	0.96	A,C,D,E,F,G,H,I,K,L,M,N,Q,R,S,T,V,W,Y	12.5	NA
murA	A	74	0.78	A,C,F,G,H,I,K,L,M,N,P,Q,R,S,T,V,Y	0	NA
murA	R	75	1	A,C,D,E,F,G,H,I,K,L,M,N,P,Q,R,S,T,V,W,Y	42.55	NA
murA	D	76	1	A,C,D,E,F,G,H,I,K,L,M,N,P,Q,R,S,T,V,W,Y	61.32	NA
murA	V	77	0.67	A,C,D,F,G,I,L,M,N,P,Q,S,T,V,W,Y	4.64	NA
murA	N	78	1	A,C,D,E,F,G,H,I,K,L,M,N,P,Q,R,S,T,V,W,Y	68.07	NA
murA	V	79	1	A,C,D,E,F,G,H,I,K,L,M,N,P,Q,R,S,T,V,W,Y	38.03	NA
murA	F	80	1	A,C,D,E,F,G,H,I,K,L,M,N,P,Q,R,S,T,V,W,Y	19.3	NA
murA	C	81	1	A,C,D,E,F,G,H,I,K,L,M,N,P,Q,R,S,T,V,W,Y	35.23	NA
murA	A	82	0.49	A,C,E,G,L,M,N,P,Q,S,T,W	0.79	NA
murA	P	83	1	A,C,D,E,F,G,H,I,K,L,M,N,Q,R,S,T,V,W,Y	10.56	NA
murA	Y	84	1	A,C,D,E,F,G,H,I,K,L,M,N,P,Q,R,S,T,V,W,Y	58.16	NA
murA	D	85	1	A,C,D,E,F,G,H,I,K,L,M,N,P,Q,R,S,T,V,W,Y	46.82	NA
murA	L	86	0.99	A,C,D,E,F,G,H,K,L,M,N,P,Q,R,S,T,V,W,Y	9.67	NA
murA	V	87	1	A,C,D,E,F,G,H,I,K,L,M,N,P,Q,R,S,T,V,W,Y	0	NA
murA	K	88	1	A,C,D,E,F,G,H,I,K,L,M,N,P,Q,R,S,T,V,W,Y	41.21	NA
murA	T	89	1	A,C,D,E,F,G,H,I,K,L,M,N,P,Q,R,S,T,V,W,Y	44.05	NA
murA	M	90	0.39	A,F,I,L,Q,S,T,V,Y	0	NA
murA	R	91	0.07	G,R	17.06	binding_UDP
murA	A	92	0.35	A,C,E,G,P,Q,S,V,W	2.98	NA
murA	S	93	0.37	A,D,E,G,K,P,R,S,T	0	NA
murA	I	94	0.56	A,C,F,I,K,L,M,N,P,Q,T,V,W,Y	1.05	NA
murA	W	95	0.51	A,C,F,K,M,N,P,Q,T,V,Y	8.2	NA
murA	A	96	0.78	A,C,E,F,G,H,I,K,L,M,N,P,Q,S,T,V,Y	0	NA
murA	L	97	0.41	A,C,F,I,L,M,Q,S,T,V,W	1.04	NA
murA	G	98	0.51	A,C,F,G,H,I,M,N,P,S,T,V,Y	0	NA
murA	P	99	0.8	A,C,D,F,G,H,I,K,L,M,N,P,Q,S,T,V,W	2.24	NA
murA	L	100	0.8	A,C,D,E,F,G,I,K,L,M,N,Q,S,T,V,W,Y	0.2	NA
murA	V	101	0.33	A,C,G,I,L,M,N,S,T,V	0.54	NA
murA	A	102	0.35	A,C,G,I,L,N,Q,S,T,V	7.01	NA
murA	R	103	0.64	A,C,G,H,K,L,M,N,P,Q,R,S,V	17.22	NA
murA	F	104	0.95	A,C,D,E,F,G,H,I,K,L,M,N,Q,R,S,T,V,W,Y	26.99	NA
murA	G	105	0.91	A,C,D,E,F,G,H,K,L,M,N,Q,R,S,T,V,W,Y	18.75	NA
murA	Q	106	0.96	A,C,D,E,F,G,H,I,K,L,M,N,Q,R,S,T,V,W,Y	40.43	NA
murA	G	107	0.56	A,C,F,G,I,K,L,M,P,S,T,V,W,Y	0	NA
murA	Q	108	0.96	A,C,D,E,F,G,H,I,K,L,M,N,Q,R,S,T,V,W,Y	20.02	NA
murA	V	109	0.59	A,C,E,F,G,I,L,M,N,Q,S,T,V,W	0	NA
murA	S	110	1	A,C,D,E,F,G,H,I,K,L,M,N,P,Q,R,S,T,V,W,Y	3.55	NA
murA	L	111	1	A,C,D,E,F,G,H,I,K,L,M,N,P,Q,R,S,T,V,W,Y	35.62	NA
murA	P	112	0.27	D,E,K,P,R	17.35	NA
murA	G	113	0.09	G,R	24.3	NA
murA	G	114	0	G	22.59	NA
murA	C	115	0	C	12.09	catalysis, binding_fosfomycin
murA	T	116	1	A,C,D,E,F,G,H,I,K,L,M,N,P,Q,R,S,T,V,W,Y	55.86	NA
murA	I	117	0.2	I,L,M,N,S,V	1.4	interdomain
murA	G	118	0	G	24.06	NA
murA	A	119	0.88	A,C,D,E,F,G,H,I,K,L,M,N,P,Q,R,S,T,V	68.9	NA
murA	R	120	0.03	H,R	20.83	binding_UDP, binding_fosfomycin, binding_PEP
murA	P	121	0.42	A,G,H,K,L,N,P,Q,S	52.47	binding_UDP
murA	V	122	0.33	C,D,F,I,L,M,Q,T,V	6.85	NA
murA	D	123	0.46	C,D,E,G,H,K,N,Q,S,T,Y	52.22	NA
murA	L	124	0.86	A,C,E,F,G,H,I,K,L,M,N,Q,R,S,T,V,W,Y	12.47	binding_UDP
murA	H	125	0.05	H,Q	2.34	NA
murA	I	126	1	A,C,D,E,F,G,H,I,K,L,M,N,P,Q,R,S,T,V,W,Y	22.57	NA
murA	S	127	1	A,C,D,E,F,G,H,I,K,L,M,N,P,Q,R,S,T,V,W,Y	35.26	NA
murA	G	128	0.67	A,C,F,G,H,K,L,M,N,P,R,S,T,V,Y	1.33	NA
murA	L	129	0.6	A,C,E,F,G,I,L,M,N,Q,S,T,V,Y	0.2	NA
murA	E	130	0.95	A,C,D,E,F,G,H,I,K,L,M,N,Q,R,S,T,V,W,Y	48.64	NA
murA	Q	131	1	A,C,D,E,F,G,H,I,K,L,M,N,P,Q,R,S,T,V,W,Y	43.57	NA
murA	L	132	0.36	A,C,F,H,I,L,M,Q,V,W	0.23	NA
murA	G	133	0.91	A,C,D,E,F,G,H,K,L,M,N,Q,R,S,T,V,W,Y	45.86	NA
murA	A	134	0.38	A,C,G,I,L,M,P,S,T,V,W	6.09	NA
murA	T	135	1	A,C,D,E,F,G,H,I,K,L,M,N,P,Q,R,S,T,V,W,Y	64.33	NA
murA	I	136	0.84	A,C,F,G,H,I,K,L,M,N,P,Q,R,S,T,V,W,Y	13.79	NA
murA	K	137	1	A,C,D,E,F,G,H,I,K,L,M,N,P,Q,R,S,T,V,W,Y	47.77	NA
murA	L	138	1	A,C,D,E,F,G,H,I,K,L,M,N,P,Q,R,S,T,V,W,Y	60.64	NA
murA	E	139	1	A,C,D,E,F,G,H,I,K,L,M,N,P,Q,R,S,T,V,W,Y	40.26	NA
murA	E	140	1	A,C,D,E,F,G,H,I,K,L,M,N,P,Q,R,S,T,V,W,Y	81.17	NA
murA	G	141	1	A,C,D,E,F,G,H,I,K,L,M,N,P,Q,R,S,T,V,W,Y	41.6	NA
murA	Y	142	1	A,C,D,E,F,G,H,I,K,L,M,N,P,Q,R,S,T,V,W,Y	19.89	NA
murA	V	143	0.88	A,C,E,F,G,H,I,K,L,M,P,Q,R,S,T,V,W,Y	0.93	NA
murA	K	144	0.93	A,C,D,E,F,G,H,I,K,L,M,N,Q,R,S,T,V,W,Y	16.45	NA
murA	A	145	0.57	A,C,E,G,I,L,M,N,P,S,T,V,W,Y	2.84	NA
murA	S	146	0.97	A,C,D,E,F,G,H,I,K,L,M,N,Q,R,S,T,V,W,Y	42.9	NA
murA	V	147	1	A,C,D,E,F,G,H,I,K,L,M,N,P,Q,R,S,T,V,W,Y	15.15	NA
murA	D	148	1	A,C,D,E,F,G,H,I,K,L,M,N,P,Q,R,S,T,V,W,Y	0	NA
murA	G	149	1	A,C,D,E,F,G,H,I,K,L,M,N,P,Q,R,S,T,V,W,Y	62.52	NA
murA	R	150	1	A,C,D,E,F,G,H,I,K,L,M,N,P,Q,R,S,T,V,W,Y	34.01	NA
murA	L	151	0.64	A,C,F,G,H,I,L,M,P,Q,S,T,V,W,Y	0.59	NA
murA	K	152	1	A,C,D,E,F,G,H,I,K,L,M,N,P,Q,R,S,T,V,W,Y	47.65	NA
murA	G	153	0.93	A,C,D,E,F,G,H,I,K,L,M,N,P,Q,R,S,W,Y	21.11	NA
murA	A	154	1	A,C,D,E,F,G,H,I,K,L,M,N,P,Q,R,S,T,V,W,Y	19.54	NA
murA	H	155	1	A,C,D,E,F,G,H,I,K,L,M,N,P,Q,R,S,T,V,W,Y	53.65	NA
murA	I	156	1	A,C,D,E,F,G,H,I,K,L,M,N,P,Q,R,S,T,V,W,Y	0.84	NA
murA	V	157	1	A,C,D,E,F,G,H,I,K,L,M,N,P,Q,R,S,T,V,W,Y	57.59	NA
murA	M	158	1	A,C,D,E,F,G,H,I,K,L,N,P,Q,R,S,T,V,W,Y	3.75	NA
murA	D	159	1	A,C,D,E,F,G,H,I,K,L,M,N,P,Q,R,S,T,V,W,Y	82.77	NA
murA	K	160	1	A,C,D,E,F,G,H,I,K,L,M,N,P,Q,R,S,T,V,W,Y	53.56	NA
murA	V	161	1	A,C,D,E,F,G,H,I,K,L,M,N,P,Q,R,S,T,V,W,Y	35.89	interdomain
murA	S	162	0.03	S,T	17.17	binding_UDP
murA	V	163	0.13	D,I,T,V	33.29	binding_UDP
murA	G	164	0	G	15.1	binding_UDP
murA	A	165	0.23	A,C,E,G,S,T,V	0	NA
murA	T	166	0.44	A,C,G,I,M,N,P,S,T,V,W	0	NA
murA	V	167	0.71	A,C,D,E,G,H,I,K,L,M,N,Q,S,T,V	1.47	NA
murA	T	168	0.62	A,C,D,E,G,H,I,L,M,N,Q,S,T	2.62	NA
murA	I	169	0.93	A,C,D,E,F,G,H,I,K,L,M,N,P,Q,S,T,V,W,Y	0.43	NA
murA	M	170	0.42	A,C,F,G,I,L,Q,S,T,V	0	NA
murA	C	171	0.82	A,C,D,E,F,G,H,I,K,L,M,N,Q,S,T,V,Y	3.04	NA
murA	A	172	0.41	A,C,F,G,I,L,M,N,P,S,T,V	0	NA
murA	A	173	0.15	A,C,G,S,T,V	0	NA
murA	T	174	0.5	A,C,G,I,L,M,N,P,Q,S,T,V	0.52	NA
murA	L	175	1	A,C,D,E,F,G,H,I,K,L,M,N,P,Q,R,S,T,V,W,Y	2.43	NA
murA	A	176	0.5	A,C,F,G,I,L,N,P,Q,S,T,V,W	1.61	NA
murA	E	177	1	A,C,D,E,F,G,H,I,K,L,M,N,P,Q,R,S,T,V,W,Y	60.8	NA
murA	G	178	0.88	A,C,D,E,F,G,H,K,L,M,N,Q,R,S,T,W,Y	31.6	NA
murA	T	179	1	A,C,D,E,F,G,H,I,K,L,M,N,P,Q,R,S,T,V,W,Y	45.77	NA
murA	T	180	0.3	A,C,I,M,N,S,T,V	0	NA
murA	I	181	1	A,C,D,E,F,G,H,I,K,L,M,N,P,Q,R,S,T,V,W,Y	21.19	NA
murA	I	182	0.58	A,C,D,F,H,I,L,M,Q,R,T,V,Y	0	NA
murA	E	183	1	A,C,D,E,F,G,H,I,K,L,M,N,P,Q,R,S,T,V,W,Y	26.76	NA
murA	N	184	1	A,C,D,E,F,G,H,I,K,L,M,N,P,Q,R,S,T,V,W,Y	38.12	NA
murA	A	185	0.62	A,C,F,G,H,I,L,M,N,P,Q,S,T,V,Y	2.24	NA
murA	A	186	0.11	A,G,Q,S	0.35	NA
murA	R	187	1	A,C,D,E,F,G,H,I,K,L,M,N,P,Q,R,S,T,V,W,Y	35.92	NA
murA	E	188	0.45	E,F,G,H,L,N,Q,V,Y	8.94	interdomain
murA	P	189	0.66	A,C,D,F,H,I,K,N,P,Q,R,S,T,V	7.87	NA
murA	E	190	0.41	D,E,F,H,K,L,N,V,Y	5.02	interdomain
murA	I	191	0.44	A,C,G,I,L,M,N,P,S,T,V	0.21	NA
murA	V	192	1	A,C,D,E,F,G,H,I,K,L,M,N,P,Q,R,S,T,V,W,Y	25.37	NA
murA	D	193	0.72	A,C,D,E,F,G,H,M,N,Q,S,T,V,W,Y	7.1	NA
murA	T	194	0.77	A,C,D,E,F,G,H,I,L,M,N,Q,S,T,V,Y	0	NA
murA	A	195	0.88	A,C,E,F,G,H,I,K,L,M,P,Q,R,S,T,V,W,Y	0	NA
murA	N	196	0.97	A,C,D,E,F,G,H,I,K,L,M,N,Q,R,S,T,V,W,Y	31.63	NA
murA	F	197	0.74	A,C,D,F,G,H,I,K,L,M,N,S,T,V,W,Y	0.17	NA
murA	L	198	0.76	A,C,D,F,G,H,I,L,M,N,Q,R,S,T,V,Y	0	NA
murA	I	199	1	A,C,D,E,F,G,H,I,K,L,M,N,P,Q,R,S,T,V,W,Y	34.77	NA
murA	T	200	1	A,C,D,E,F,G,H,I,K,L,M,N,P,Q,R,S,T,V,W,Y	43.62	NA
murA	L	201	0.95	A,C,D,E,F,G,H,I,K,L,M,N,Q,R,S,T,V,W,Y	3.45	NA
murA	G	202	0.95	A,C,D,E,F,G,H,K,L,M,N,P,Q,R,S,T,V,W,Y	46.4	NA
murA	A	203	0.61	A,C,D,F,G,I,L,M,Q,R,S,T,V,W	5.98	NA
murA	K	204	1	A,C,D,E,F,G,H,I,K,L,M,N,P,Q,R,S,T,V,W,Y	47.25	NA
murA	I	205	0.51	A,C,F,G,I,L,M,P,Q,S,T,V,Y	10.33	NA
murA	S	206	0.97	A,C,D,E,F,G,H,I,K,L,M,N,Q,R,S,T,V,W,Y	63.72	NA
murA	G	207	1	A,C,D,E,F,G,H,I,K,L,M,N,P,Q,R,S,T,V,W,Y	24.14	NA
murA	Q	208	1	A,C,D,E,F,G,H,I,K,L,M,N,P,Q,R,S,T,V,W,Y	21.01	NA
murA	G	209	1	A,C,D,E,F,G,H,I,K,L,M,N,P,Q,R,S,T,V,W,Y	32.49	NA
murA	T	210	1	A,C,D,E,F,G,H,I,K,L,M,N,P,Q,R,S,T,V,W,Y	47.59	NA
murA	D	211	1	A,C,D,E,F,G,H,I,K,L,M,N,P,Q,R,S,T,V,W,Y	47.01	NA
murA	R	212	1	A,C,D,E,F,G,H,I,K,L,M,N,P,Q,R,S,T,V,W,Y	46.08	NA
murA	I	213	0.74	A,C,D,F,H,I,L,M,N,P,Q,S,T,V,W,Y	0	NA
murA	V	214	1	A,C,D,E,F,G,H,I,K,L,M,N,P,Q,R,S,T,V,W,Y	27.03	NA
murA	I	215	0.64	A,C,F,I,K,L,M,N,P,Q,S,T,V,W,Y	0	NA
murA	E	216	1	A,C,D,E,F,G,H,I,K,L,M,N,P,Q,R,S,T,V,W,Y	49.26	NA
murA	G	217	0.87	A,C,D,E,F,G,H,K,M,N,P,Q,R,S,T,W,Y	19.12	NA
murA	V	218	1	A,C,D,E,F,G,H,I,K,L,M,N,P,Q,R,S,T,V,W,Y	14.66	NA
murA	E	219	1	A,C,D,E,F,G,H,I,K,L,M,N,P,Q,R,S,T,V,W,Y	79.8	NA
murA	R	220	1	A,C,D,E,F,G,H,I,K,L,M,N,P,Q,R,S,T,V,W,Y	38.48	NA
murA	L	221	0.82	A,C,D,E,F,G,H,I,K,L,M,N,Q,S,T,V,Y	0	NA
murA	G	222	1	A,C,D,E,F,G,H,I,K,L,M,N,P,Q,R,S,T,V,W,Y	13.57	NA
murA	G	223	1	A,C,D,E,F,G,H,I,K,L,M,N,P,Q,R,S,T,V,W,Y	25.94	NA
murA	G	224	0.96	A,C,D,E,F,G,H,I,K,L,M,N,Q,R,S,T,V,W,Y	25.95	NA
murA	V	225	1	A,C,D,E,F,G,H,I,K,L,M,N,P,Q,R,S,T,V,W,Y	47.33	NA
murA	Y	226	0.93	A,C,D,F,G,H,I,K,L,M,N,P,Q,R,S,T,V,W,Y	14.47	NA
murA	R	227	1	A,C,D,E,F,G,H,I,K,L,M,N,P,Q,R,S,T,V,W,Y	49.58	NA
murA	V	228	0.57	A,C,G,H,I,L,M,N,P,Q,S,T,V,W	0.75	NA
murA	L	229	1	A,C,D,E,F,G,H,I,K,L,M,N,P,Q,R,S,T,V,W,Y	7.46	interdomain
murA	P	230	0.96	A,C,D,E,F,G,H,I,K,L,M,N,P,R,S,T,V,W,Y	14.74	NA
murA	D	231	0	D	3.36	interdomain
murA	R	232	0.33	A,D,F,I,K,L,R	5.75	interdomain
murA	I	233	0.61	A,C,F,H,I,K,L,M,N,Q,S,T,V,W	1.51	NA
murA	E	234	0.61	A,C,D,E,G,I,L,M,Q,S,T,V	0.86	NA
murA	T	235	0.45	A,C,G,I,L,M,N,Q,S,T,V	1.01	NA
murA	G	236	0.29	A,C,D,G,R,S,W	0	NA
murA	T	237	0.35	G,H,K,M,N,S,T,Y	0.59	NA
murA	F	238	0.55	C,E,F,G,H,I,K,L,M,N,V,W,Y	0.18	NA
murA	L	239	0.29	A,C,F,I,L,M,Q,V,Y	0	NA
murA	V	240	0.52	A,C,D,F,I,L,M,P,Q,S,T,V,W	0	NA
murA	A	241	0.44	C,F,G,I,L,M,N,S,T,V,Y	0.33	NA
murA	A	242	0.2	A,C,G,I,S,T,V	0.37	NA
murA	A	243	0.41	A,C,G,I,K,L,M,Q,S,T,V	0.32	NA
murA	I	244	0.5	A,C,G,I,K,L,M,N,S,T,V,W	3.92	NA
murA	S	245	0.56	A,C,D,G,H,I,L,M,N,S,T,V	6.08	NA
murA	R	246	1	A,C,D,E,F,G,H,I,K,L,M,N,P,Q,R,S,T,V,W,Y	35.9	NA
murA	G	247	0.83	A,C,D,E,F,G,H,K,L,M,N,P,Q,R,S,T,V	1.28	NA
murA	K	248	1	A,C,D,E,F,G,H,I,K,L,M,N,P,Q,R,S,T,V,W,Y	29.68	NA
murA	I	249	0.41	A,C,F,G,I,L,M,S,T,V,Y	0.68	NA
murA	I	250	0.95	A,C,D,E,F,G,H,I,K,L,M,N,Q,R,S,T,V,W,Y	31.54	NA
murA	C	251	0.51	A,C,E,G,H,I,L,M,N,S,T,V	0	NA
murA	R	252	1	A,C,D,E,F,G,H,I,K,L,M,N,P,Q,R,S,T,V,W,Y	52.34	NA
murA	N	253	1	A,C,D,E,F,G,H,I,K,L,M,N,P,Q,R,S,T,V,W,Y	36.66	NA
murA	A	254	1	A,C,D,E,F,G,H,I,K,L,M,N,P,Q,R,S,T,V,W,Y	3.88	NA
murA	Q	255	0.93	A,C,D,E,F,G,H,I,K,L,M,N,P,Q,R,S,T,W,Y	31.92	NA
murA	P	256	1	A,C,D,E,F,G,H,I,K,L,M,N,P,Q,R,S,T,V,W,Y	10.62	NA
murA	D	257	1	A,C,D,E,F,G,H,I,K,L,M,N,P,Q,R,S,T,V,W,Y	66.06	NA
murA	T	258	1	A,C,D,E,F,G,H,I,K,L,M,N,P,Q,R,S,T,V,W,Y	3.96	NA
murA	L	259	0.95	A,C,D,E,F,G,H,I,K,L,M,N,P,Q,R,S,T,V,Y	1.92	NA
murA	D	260	1	A,C,D,E,F,G,H,I,K,L,M,N,P,Q,R,S,T,V,W,Y	68.97	NA
murA	A	261	1	A,C,D,E,F,G,H,I,K,L,M,N,P,Q,R,S,T,V,W,Y	22.54	NA
murA	V	262	0.54	A,C,E,F,I,L,M,P,Q,S,T,V,W	1.49	NA
murA	L	263	1	A,C,D,E,F,G,H,I,K,L,M,N,P,Q,R,S,T,V,W,Y	2.81	NA
murA	A	264	1	A,C,D,E,F,G,H,I,K,L,M,N,P,Q,R,S,T,V,W,Y	34.6	NA
murA	K	265	1	A,C,D,E,F,G,H,I,K,L,M,N,P,Q,R,S,T,V,W,Y	25.72	NA
murA	L	266	0.29	A,C,F,I,L,M,Q,T,V	0.23	NA
murA	R	267	0.95	A,C,D,E,F,G,H,I,K,L,M,N,Q,R,S,T,V,W,Y	46.55	NA
murA	D	268	1	A,C,D,E,F,G,H,I,K,L,M,N,P,Q,R,S,T,V,W,Y	60.21	NA
murA	A	269	0.39	A,C,G,I,L,M,N,Q,S,T,V	1.28	NA
murA	G	270	1	A,C,D,E,F,G,H,I,K,L,M,N,P,Q,R,S,T,V,W,Y	52.02	NA
murA	A	271	0.23	A,C,G,I,P,S,T,V	8.36	NA
murA	D	272	1	A,C,D,E,F,G,H,I,K,L,M,N,P,Q,R,S,T,V,W,Y	40.19	NA
murA	I	273	0.74	A,C,D,F,H,I,K,L,M,P,Q,S,T,V,W,Y	9.53	NA
murA	E	274	0.95	A,C,D,E,F,G,H,I,K,L,M,N,Q,R,S,T,V,W,Y	55.23	NA
murA	V	275	1	A,C,D,E,F,G,H,I,K,L,M,N,P,Q,R,S,T,V,W,Y	41.31	NA
murA	G	276	0.96	A,C,D,E,F,G,H,I,K,L,M,N,Q,R,S,T,V,W,Y	26.14	NA
murA	E	277	1	A,C,D,E,F,G,H,I,K,L,M,N,P,Q,R,S,T,V,W,Y	97.07	NA
murA	D	278	1	A,C,D,E,F,G,H,I,K,L,M,N,P,Q,R,S,T,V,W,Y	50.08	NA
murA	W	279	0.93	A,C,D,E,F,G,H,I,K,L,M,N,Q,R,S,T,V,Y	30.73	NA
murA	I	280	0.35	A,C,F,I,L,M,N,T,V,Y	0	NA
murA	S	281	1	A,C,D,E,F,G,H,I,K,L,M,N,P,Q,R,S,T,V,W,Y	5.29	NA
murA	L	282	0.41	A,C,F,G,I,L,M,Q,S,T,V	0	NA
murA	D	283	0.96	A,C,D,E,F,G,H,I,K,L,M,N,Q,R,S,T,V,W,Y	18.38	NA
murA	M	284	0.61	A,C,F,G,H,I,L,N,Q,S,T,V,Y	1.5	NA
murA	H	285	1	A,C,D,E,F,G,H,I,K,L,M,N,P,Q,R,S,T,V,W,Y	53.24	NA
murA	G	286	0.96	A,C,D,E,F,G,H,I,K,L,M,N,Q,R,S,T,V,W,Y	58.16	NA
murA	K	287	0.93	A,C,D,E,F,G,H,I,K,L,M,N,Q,R,S,T,V,W,Y	62.96	NA
murA	R	288	1	A,C,D,E,F,G,H,I,K,L,M,N,P,Q,R,S,T,V,W,Y	18.51	NA
murA	P	289	0.59	A,C,D,G,H,I,L,M,N,P,Q,S,T,V	0.26	NA
murA	K	290	1	A,C,D,E,F,G,H,I,K,L,M,N,P,Q,R,S,T,V,W,Y	40.03	NA
murA	A	291	0.89	A,C,D,E,F,G,H,I,K,M,N,P,Q,R,S,T,V,Y	22.05	NA
murA	V	292	0.74	A,C,D,F,G,H,I,L,M,N,Q,R,S,T,V,Y	4.1	NA
murA	N	293	1	A,C,D,E,F,G,H,I,K,L,M,N,P,Q,R,S,T,V,W,Y	55.28	NA
murA	V	294	0.48	A,C,E,F,G,I,L,M,S,T,V,W	1.05	NA
murA	R	295	1	A,C,D,E,F,G,H,I,K,L,M,N,P,Q,R,S,T,V,W,Y	73.12	NA
murA	T	296	0.26	A,C,I,N,S,T,V	0.77	NA
murA	A	297	0.91	A,C,D,E,F,G,H,K,L,M,N,P,Q,R,S,T,W,Y	26.14	NA
murA	P	298	0.61	A,C,E,F,G,H,I,M,N,P,Q,S,T,V	39.14	interdomain
murA	H	299	0.54	A,C,D,E,F,H,M,Q,R,S,W,Y	16.48	interdomain
murA	P	300	0.35	A,D,H,L,N,P,Q,T	51.16	NA
murA	A	301	0.96	A,C,D,E,F,G,H,I,K,L,M,N,Q,R,S,T,V,W,Y	32.76	NA
murA	F	302	0.65	A,C,D,E,F,I,L,M,N,P,S,T,V	3.42	NA
murA	P	303	0.22	A,C,P,Q,S,W	9.8	NA
murA	T	304	0.08	N,S,T	10.94	NA
murA	D	305	0.14	D,E,H,Y	18.32	catalysis, binding_GlcNAc
murA	D	305	0.14	D,E,H,Y	18.32	binding_PEP
murA	M	306	0.45	A,C,I,L,N,Q,S,T,V,W	0	NA
murA	Q	307	0.31	G,H,L,M,N,P,Q	0	NA
murA	A	308	0.33	A,C,G,M,N,P,Q,S,T,V	0.63	NA
murA	Q	309	0.87	A,C,D,E,F,G,H,I,K,L,M,N,P,Q,S,T,V	0.2	NA
murA	F	310	0.47	A,C,F,G,I,L,M,S,T,V,W,Y	0	NA
murA	T	311	0.47	A,C,F,G,I,L,M,N,S,T,V	0	NA
murA	L	312	0.31	A,C,F,I,L,M,S,T,V	0.2	NA
murA	L	313	0.44	A,C,F,H,I,L,M,Q,S,T,V	0	NA
murA	N	314	0.71	A,C,D,E,G,I,K,L,M,N,Q,S,T,V,Y	0	NA
murA	L	315	0.76	A,C,D,E,F,G,H,I,L,M,N,Q,S,T,V,Y	0.2	NA
murA	V	316	0.8	A,C,D,E,F,G,H,I,L,M,N,Q,S,T,V,W,Y	4.61	NA
murA	A	317	0.24	A,C,G,K,S,T,W	0	NA
murA	E	318	1	A,C,D,E,F,G,H,I,K,L,M,N,P,Q,R,S,T,V,W,Y	55.92	NA
murA	G	319	0.67	A,C,D,E,F,G,H,K,N,Q,R,S,T	41.59	NA
murA	T	320	1	A,C,D,E,F,G,H,I,K,L,M,N,P,Q,R,S,T,V,W,Y	46.52	NA
murA	G	321	0.49	A,C,E,F,G,N,P,Q,S,T,V,W	0	NA
murA	F	322	1	A,C,D,E,F,G,H,I,K,L,M,N,P,Q,R,S,T,V,W,Y	39.56	NA
murA	I	323	0.35	C,F,I,K,L,M,Q,T,V,W	0	NA
murA	T	324	1	A,C,D,E,F,G,H,I,K,L,M,N,P,Q,R,S,T,V,W,Y	4.17	NA
murA	E	325	0.2	D,E,G,Q,V	4.2	NA
murA	T	326	0.95	A,C,D,E,F,G,H,I,K,L,M,N,Q,R,S,T,V,W,Y	53.38	NA
murA	V	327	0.49	C,D,E,F,I,L,M,N,Q,V,W	34.43	binding_UDP
murA	F	328	0.27	D,F,H,I,K,Y	20.78	interdomain
murA	E	329	0.25	D,E,F,N,S,V	71.95	NA
murA	N	330	1	A,C,D,E,F,G,H,I,K,L,M,N,P,Q,R,S,T,V,W,Y	42.37	NA
murA	R	331	0.02	K,R	2.62	binding_PEP
murA	F	332	0.95	A,C,D,E,F,G,H,I,K,L,M,N,Q,R,S,T,V,W,Y	12.26	NA
murA	M	333	0.79	A,C,F,G,H,I,K,L,N,P,Q,R,S,T,W,Y	19.93	NA
murA	H	334	0.88	A,C,E,F,G,H,I,K,L,M,N,P,Q,S,T,V,Y	0.61	NA
murA	V	335	0.35	A,C,F,I,L,M,T,V,W,Y	3.55	NA
murA	P	336	1	A,C,D,E,F,G,H,I,K,L,M,N,P,Q,R,S,T,V,W,Y	44.13	NA
murA	E	337	0.97	A,C,D,E,F,G,H,I,K,L,M,N,P,Q,S,T,V,W,Y	11.19	NA
murA	L	338	0.24	C,F,I,L,M,V,W,Y	0.2	NA
murA	S	339	0.97	A,C,D,E,F,G,H,I,K,L,M,N,Q,R,S,T,V,W,Y	42.37	NA
murA	R	340	1	A,C,D,E,F,G,H,I,K,L,M,N,P,Q,R,S,T,V,W,Y	60.67	NA
murA	M	341	0.21	C,F,I,L,Q,Y	0	NA
murA	G	342	0.88	A,C,D,E,F,G,H,K,L,M,N,Q,R,S,T,W,Y	41.53	NA
murA	A	343	0.4	A,C,E,G,I,L,M,P,S,T,V	8.51	NA
murA	H	344	1	A,C,D,E,F,G,H,I,K,L,M,N,P,Q,R,S,T,V,W,Y	54.08	NA
murA	A	345	0.91	A,C,D,E,F,G,H,I,K,L,M,N,P,Q,S,T,V,W,Y	21.72	NA
murA	E	346	1	A,C,D,E,F,G,H,I,K,L,M,N,P,Q,R,S,T,V,W,Y	50.65	NA
murA	I	347	1	A,C,D,E,F,G,H,I,K,L,M,N,P,Q,R,S,T,V,W,Y	41.38	NA
murA	E	348	1	A,C,D,E,F,G,H,I,K,L,M,N,P,Q,R,S,T,V,W,Y	52.62	NA
murA	S	349	1	A,C,D,E,F,G,H,I,K,L,M,N,P,Q,R,S,T,V,W,Y	86.29	NA
murA	N	350	1	A,C,D,E,F,G,H,I,K,L,M,N,P,Q,R,S,T,V,W,Y	42.97	NA
murA	T	351	1	A,C,D,E,F,G,H,I,K,L,M,N,P,Q,R,S,T,V,W,Y	13.53	NA
murA	V	352	0.54	A,C,F,G,I,L,M,N,P,Q,S,T,V,W	0	NA
murA	I	353	1	A,C,D,E,F,G,H,I,K,L,M,N,P,Q,R,S,T,V,W,Y	6.76	NA
murA	C	354	0.4	A,C,F,G,I,L,M,Q,S,T,V	0	NA
murA	H	355	1	A,C,D,E,F,G,H,I,K,L,M,N,P,Q,R,S,T,V,W,Y	35.21	NA
murA	G	356	0.65	A,C,D,E,F,G,H,M,N,P,Q,S,T,Y	21.28	NA
murA	V	357	1	A,C,D,E,F,G,H,I,K,L,M,N,P,Q,R,S,T,V,W,Y	13.23	NA
murA	E	358	1	A,C,D,E,F,G,H,I,K,L,M,N,P,Q,R,S,T,V,W,Y	75.18	NA
murA	K	359	1	A,C,D,E,F,G,H,I,K,L,M,N,P,Q,R,S,T,V,W,Y	43.02	NA
murA	L	360	0.34	E,F,I,K,L,M,Q,V,W	1.6	NA
murA	S	361	0.97	A,C,D,E,F,G,H,I,K,L,M,N,Q,R,S,T,V,W,Y	52.08	NA
murA	G	362	0.9	A,C,D,E,F,G,H,K,M,N,P,Q,R,S,T,V,W,Y	30.5	NA
murA	A	363	0.96	A,C,D,E,F,G,H,I,K,L,M,N,Q,R,S,T,V,W,Y	14.82	NA
murA	Q	364	1	A,C,D,E,F,G,H,I,K,L,M,N,P,Q,R,S,T,V,W,Y	68.84	NA
murA	V	365	0.3	A,C,I,L,M,S,T,V,W	2.16	NA
murA	M	366	0.95	A,C,D,E,F,G,H,I,K,L,N,Q,R,S,T,V,W,Y	24.9	NA
murA	A	367	0.15	A,C,G,P,S,T	0.9	NA
murA	T	368	0.82	A,D,F,H,I,K,L,M,P,Q,R,S,T,V,W,Y	21.8	NA
murA	D	369	0.02	D,E	1.37	NA
murA	L	370	0.05	L,W	1.63	NA
murA	R	371	0.03	H,R	0.62	binding_PEP
murA	A	372	0.65	A,C,D,F,G,H,L,M,Q,R,S,T,V,Y	0	NA
murA	S	373	0.43	A,C,E,G,I,K,N,S,T,Y	0	NA
murA	A	374	0.65	A,C,D,E,G,H,I,L,M,P,R,S,T,V	1.02	NA
murA	S	375	0.66	A,C,F,G,I,L,M,P,Q,R,S,T,V,W	0	NA
murA	L	376	0.36	A,C,F,I,L,M,P,Q,S,V	0.2	NA
murA	V	377	0.33	A,C,F,I,L,M,P,S,T,V	0.7	NA
murA	L	378	0.31	A,C,F,I,L,M,S,T,V	0.61	NA
murA	A	379	0.13	A,C,G,S,W	0	NA
murA	G	380	0.07	A,C,G,S	0	NA
murA	C	381	0.47	A,C,F,I,L,M,N,S,T,V,W,Y	0.27	binding_PEP
murA	I	382	0.83	A,C,D,F,H,I,K,L,M,N,Q,R,S,T,V,W,Y	12.66	NA
murA	A	383	0.54	A,C,D,G,N,Q,R,S,T,V,W,Y	0	NA
murA	E	384	1	A,C,D,E,F,G,H,I,K,L,M,N,P,Q,R,S,T,V,W,Y	51.95	NA
murA	G	385	0.82	A,C,D,E,G,H,K,M,N,Q,R,S,T,V,W,Y	27.81	NA
murA	T	386	1	A,C,D,E,F,G,H,I,K,L,M,N,P,Q,R,S,T,V,W,Y	40.69	NA
murA	T	387	0.26	A,C,M,S,T,V,W	0	NA
murA	V	388	0.96	A,C,D,E,F,G,H,I,K,L,M,N,Q,R,S,T,V,W,Y	2.86	NA
murA	V	389	0.34	A,C,D,F,G,I,L,M,T,V	0	NA
murA	D	390	0.96	A,C,D,E,F,G,H,I,K,L,M,N,Q,R,S,T,V,W,Y	27.36	NA
murA	R	391	1	A,C,D,E,F,G,H,I,K,L,M,N,P,Q,R,S,T,V,W,Y	43.09	NA
murA	I	392	0.69	A,C,D,G,I,K,L,M,N,P,Q,S,T,V,W	0	NA
murA	Y	393	1	A,C,D,E,F,G,H,I,K,L,M,N,P,Q,R,S,T,V,W,Y	48.2	NA
murA	H	394	0.5	E,F,G,H,K,L,M,N,Q,V,Y	11	NA
murA	I	395	0.56	A,C,G,I,L,M,N,Q,R,S,T,V,W	0	NA
murA	D	396	0.96	A,C,D,E,F,G,H,I,K,L,M,N,Q,R,S,T,V,W,Y	26.22	NA
murA	R	397	0.05	R,S	5.72	binding_PEP, interdomain, binding_fosfomycin
murA	G	398	0.04	G,T	2.73	NA
murA	Y	399	0.07	F,H,Y	0.57	NA
murA	E	400	0.9	A,C,D,E,F,G,H,L,M,N,P,Q,R,S,T,V,W,Y	18.35	NA
murA	R	401	1	A,C,D,E,F,G,H,I,K,L,M,N,P,Q,R,S,T,V,W,Y	57.95	NA
murA	I	402	0.76	A,C,D,F,H,I,K,L,M,P,R,S,T,V,W,Y	1.9	NA
murA	E	403	1	A,C,D,E,F,G,H,I,K,L,M,N,P,Q,R,S,T,V,W,Y	17.95	NA
murA	D	404	1	A,C,D,E,F,G,H,I,K,L,M,N,P,Q,R,S,T,V,W,Y	35.98	NA
murA	K	405	0.67	A,C,D,F,H,I,K,M,N,Q,R,S,T,V	11.18	NA
murA	L	406	0.26	A,C,F,I,L,M,S,V	0.23	NA
murA	R	407	1	A,C,D,E,F,G,H,I,K,L,M,N,P,Q,R,S,T,V,W,Y	41.84	NA
murA	A	408	1	A,C,D,E,F,G,H,I,K,L,M,N,P,Q,R,S,T,V,W,Y	63.48	NA
murA	L	409	0.75	A,C,D,E,F,I,K,L,M,N,P,S,T,V,W,Y	2.79	NA
murA	G	410	0.71	A,C,D,E,F,G,H,K,M,N,Q,R,S,T	49.81	NA
murA	A	411	0.62	A,C,D,F,G,I,K,L,M,Q,R,S,T,V	7.89	NA
murA	N	412	1	A,C,D,E,F,G,H,I,K,L,M,N,P,Q,R,S,T,V,W,Y	53.03	NA
murA	I	413	0.24	A,C,F,I,L,M,T,V	4.27	NA
murA	E	414	1	A,C,D,F,G,H,I,K,L,M,N,P,Q,R,S,T,V,W,Y	55.77	NA
murA	R	415	1	A,C,D,E,F,G,H,I,K,L,M,N,P,Q,R,S,T,V,W,Y	31.75	NA
murA	V	416	1	A,C,D,E,F,G,H,I,K,L,M,N,P,Q,R,S,T,V,W,Y	17.55	NA
murA	K	417	1	A,C,D,E,F,G,H,I,K,L,M,N,P,Q,R,S,T,V,W,Y	80.53	NA
murA	G	418	1	A,C,D,E,F,G,H,I,K,L,M,N,P,Q,R,S,T,V,W,Y	78.16	NA
murA	E	419	1	A,C,D,E,F,G,H,I,K,L,M,N,P,Q,R,S,T,V,W,Y	NA	NA
