## Supplementary material for "Deep mutational scanning of essential bacterial proteins can guide antibiotic development": Table S6

Library	Compound	Concentration	TargetAa	TargetAaPosition	MutatedAa	TimesFound
fabZ	CHIR-090	4x	G	35	Y	1
fabZ	CHIR-090	4x	G	75	S	1
fabZ	CHIR-090	4x	Y	92	T	1
fabZ	CHIR-090	4x	G	95	V	1
fabZ	CHIR-090	4x	R	100	S	1
fabZ	CHIR-090	4x	D	109	L	1
fabZ	CHIR-090	4x	R	122	W	1
fabZ	CHIR-090	4x	L	124	K	1
fabZ	CHIR-090	4x	L	124	N	1
fabZ	CHIR-090	4x	F	127	W	1
fabZ	CHIR-090	4x	M	144	H	1
fabZ	CHIR-090	4x				0
fabZ	CHIR-090	8x	T	3	E	1
fabZ	CHIR-090	8x	H	19	Q	1
fabZ	CHIR-090	8x	Y	92	A	1
fabZ	CHIR-090	8x	E	98	P	1
fabZ	CHIR-090	8x	A	99	L	1
fabZ	CHIR-090	8x	R	121	G	1
fabZ	CHIR-090	8x	T	125	H	1
fabZ	CHIR-090	8x	R	126	N	1
fabZ	CHIR-090	8x	R	126	Q	1
fabZ	CHIR-090	8x	F	127	Q	1
fabZ	CHIR-090	8x	V	138	L	1
fabZ	CHIR-090	8x	M	144	R	1
fabZ	CHIR-090	8x				0
fabZ	CHIR-090	32x	L	8	R	1
fabZ	CHIR-090	32x	Y	92	S	1
fabZ	CHIR-090	32x	F	93	I	1
fabZ	CHIR-090	32x	G	95	Q	1
fabZ	CHIR-090	32x	I	96	W	1
fabZ	CHIR-090	32x	R	100	C	1
fabZ	CHIR-090	32x	R	100	S	1
fabZ	CHIR-090	32x	R	100	T	2
fabZ	CHIR-090	32x	R	100	Y	1
fabZ	CHIR-090	32x	F	101	V	1
fabZ	CHIR-090	32x	A	146	R	1
fabZ	CHIR-090	32x				0
fabZ	PF-04753299	4x	F	23	T	1
fabZ	PF-04753299	4x	F	51	C	1
fabZ	PF-04753299	4x	I	60	C	1
fabZ	PF-04753299	4x	Y	92	Q	1
fabZ	PF-04753299	4x	K	102	L	1
fabZ	PF-04753299	4x	R	126	G	1
fabZ	PF-04753299	4x	R	126	H	2
fabZ	PF-04753299	4x	C	139	L	1
fabZ	PF-04753299	4x	A	141	Q	2
fabZ	PF-04753299	4x				0
fabZ	PF-04753299	8x	F	23	H	1
fabZ	PF-04753299	8x	L	25	K	1
fabZ	PF-04753299	8x	F	51	P	1
fabZ	PF-04753299	8x	L	90	C	1
fabZ	PF-04753299	8x	Y	92	T	1
fabZ	PF-04753299	8x	I	96	W	1
fabZ	PF-04753299	8x	R	100	Y	1
fabZ	PF-04753299	8x	R	121	F	1
fabZ	PF-04753299	8x	R	121	Q	1
fabZ	PF-04753299	8x	R	126	H	1
fabZ	PF-04753299	8x	C	139	Y	1
fabZ	PF-04753299	8x	A	141	M	1
fabZ	PF-04753299	8x				0
fabZ	PF-04753299	32x	A	71	G	2
fabZ	PF-04753299	32x	F	93	I	4
fabZ	PF-04753299	32x	G	129	I	4
fabZ	PF-04753299	32x	G	129	L	2
fabZ	PF-04753299	32x				0
lpxC	CHIR-090	4x	V	11	T	3
lpxC	CHIR-090	4x	Q	12	H	1
lpxC	CHIR-090	4x	T	14	D	2
lpxC	CHIR-090	4x	T	14	E	1
lpxC	CHIR-090	4x	T	14	S	1
lpxC	CHIR-090	4x	V	16	E	1
lpxC	CHIR-090	4x	L	18	C	1
lpxC	CHIR-090	4x	A	31	N	1
lpxC	CHIR-090	4x				0
lpxC	CHIR-090	8x	R	5	N	1
lpxC	CHIR-090	8x	V	11	E	2
lpxC	CHIR-090	8x	V	11	I	1
lpxC	CHIR-090	8x	V	11	K	2
lpxC	CHIR-090	8x	V	11	T	1
lpxC	CHIR-090	8x	Q	12	H	1
lpxC	CHIR-090	8x	Q	12	N	1
lpxC	CHIR-090	8x	T	14	Y	1
lpxC	CHIR-090	8x	G	15	H	1
lpxC	CHIR-090	8x	G	15	N	1
lpxC	CHIR-090	8x				0
lpxC	CHIR-090	32x	I	2	K	1
lpxC	CHIR-090	32x	I	2	Y	1
lpxC	CHIR-090	32x	R	5	K	1
lpxC	CHIR-090	32x	R	5	N	4
lpxC	CHIR-090	32x	R	9	H	1
lpxC	CHIR-090	32x	T	14	F	3
lpxC	CHIR-090	32x	L	18	V	1
lpxC	CHIR-090	32x				0
lpxC	PF-04753299	4x	I	2	K	1
lpxC	PF-04753299	4x	R	5	N	2
lpxC	PF-04753299	4x	R	5	K	1
lpxC	PF-04753299	4x	R	5	S	1
lpxC	PF-04753299	4x	I	10	E	1
lpxC	PF-04753299	4x	V	11	F	3
lpxC	PF-04753299	4x	T	14	C	1
lpxC	PF-04753299	4x	T	14	F	1
lpxC	PF-04753299	4x	G	15	H	1
lpxC	PF-04753299	4x	T	35	D	1
lpxC	PF-04753299	4x				0
lpxC	PF-04753299	8x	I	2	K	1
lpxC	PF-04753299	8x	R	5	K	2
lpxC	PF-04753299	8x	R	5	N	5
lpxC	PF-04753299	8x	V	11	E	2
lpxC	PF-04753299	8x	V	11	F	1
lpxC	PF-04753299	8x	T	14	F	2
lpxC	PF-04753299	8x	T	14	Y	1
lpxC	PF-04753299	8x				0
lpxC	PF-04753299	32x	I	2	Y	1
lpxC	PF-04753299	32x	R	5	N	1
lpxC	PF-04753299	32x	R	5	V	1
lpxC	PF-04753299	32x	V	11	I	2
lpxC	PF-04753299	32x	V	11	T	1
lpxC	PF-04753299	32x	T	14	F	2
lpxC	PF-04753299	32x				0
murA	Fosfomycin	4x	V	16	M	1
murA	Fosfomycin	4x	I	402	W	1
murA	Fosfomycin	4x				13
murA	Fosfomycin	8x	V	228	I	1
murA	Fosfomycin	8x	R	267	E	1
murA	Fosfomycin	8x				14
murA	Fosfomycin	32x	D	51	A	1
murA	Fosfomycin	32x				3
